# Paired viromics resolves the modular ecological architecture of the swine nasopharyngeal phageome

**DOI:** 10.64898/2026.05.28.728360

**Authors:** Oscar Mencía-Ares, Carlus Deneke, Sonia Martínez-Martínez, Burkhard Malorny, César B. Gutiérrez-Martín, Josephine Gruetzke

## Abstract

**Background:** Bacteriophages are recognized modulators of microbiome composition and function, yet their role in the porcine upper respiratory tract, a primary gateway for pathogen colonization in the post-weaning period, remains unexplored. Unlike the porcine gut, no reference framework is available for respiratory sites. Furthermore, the low-biomass nature of nasopharyngeal specimens makes virome recovery highly sensitive to extraction strategy, but the extent to which workflow choice shapes ecological inference in this niche has not been evaluated.

**Results:** We profiled the nasopharyngeal phageome of post-weaning piglets across ten commercial farms (30 pen-level pools) using paired DNA-microbiome (DNA-m) and virus-like particle–enriched (VLP-e) short-read metagenomics (*n* = 60 libraries). Protocol choice strongly reshaped viral recovery (PERMANOVA R² = 0.448, *p* < 0.0001), with a contig overlap between workflows of <1%. DNA-m favored assembly contiguity, while VLP-e maximized viral detection. By integrating both approaches, we constructed a curated catalogue of 2,501 non-redundant viral operational taxonomic units (vOTUs), with only 5.2% showing similarity to known phages, underscoring the extensive novelty of this niche. Ecologically, within the integrated community dataset (*n* = 4,357), predicted replication strategy emerged as a dominant organizing axis: lifestyle explained up to 40.6% of compositional variation at family level. Host prediction linked phages to dominant upper-airway colonizers, including *Streptococcaceae*, *Moraxellaceae*, *Pasteurellaceae*, with a marked lifestyle–host polarization: virulent phages were preferentially linked to *Bacteroidota* (particularly *Prevotella*), whereas temperate phages were enriched in *Streptococcaceae* and *Moraxellaceae*. Integration of viral taxonomy and host affiliation resolved a modular architecture in which a few recurrent phage–host couplings (e.g., *Suoliviridae–Bacteroidota*, *Peduoviridae–Pasteurellaceae*, *Aliceevansviridae–Streptococcaceae*) were conserved but differentially weighted between virulent and temperate fractions.

**Conclusions:** This study establishes the first phageome catalogue and ecological framework for a respiratory site in livestock. The nasopharyngeal phageome is organized into recurrent, host-linked taxonomic modules jointly constrained by viral lineage, host affiliation and replication strategy, with lifestyle-dependent connections to key colonizers implicated in the porcine respiratory disease complex. This catalogue and its modular architecture provide a foundation for investigating phage-mediated modulation of bacterial dynamics during the post-weaning transition and for the selection of lytic phage candidates targeting respiratory pathogens.
