## Additional file 1 for "Paired viromics resolves the modular ecological architecture of the swine nasopharyngeal phageome"

### Sheet: Table_S1
Table S1. Summary of sequecing yield, viral enrichment and contamination metrics by extraction workflow
Workflow	n_libraries	Raw_reads_mean	Raw_reads_SD	HQ_reads_mean	HQ_reads_SD	SSU_rRNA_mean	SSU_rRNA_SD	LSU_rRNA_mean	LSU_rRNA_SD	Bact_markers_mean	Bact_markers_SD	ViromeQC_score_mean	ViromeQC_score_SD
DNA-m	30	50241991	9.02469e+06	5.01814e+07	9.01695e+06	0.25963	0.0261786	0.485301	0.054439	0.84754	0.239591	0.786555	0.0721728
VLP-e	30	3.20422e+07	1.70839e+07	3.18569e+07	1.70214e+07	0.0599371	0.0321348	0.0664075	0.0420927	0.0493782	0.034053	5.91002	5.09143

### Sheet: Table_S2
Table S2. Assembly statistics by extraction workflow.
Workflow	Metric	n_libraries	Mean	SD	Median	IQR
DNA-m	avg_length	30	2237.49	328.406	2237.05	373.052
DNA-m	contigs_1001_5000	30	11853.1	3783.09	11316.5	4993.5
DNA-m	contigs_500_1000	30	21696.6	7663.91	22758.5	10859.8
DNA-m	contigs_above_5000	30	2399.5	613.994	2381	965.75
DNA-m	total_bp	30	7.81454e+07	1.97285e+07	7.62452e+07	26224092
DNA-m	total_contigs	30	35949.2	11045.6	36173.5	15063.2
VLP-e	avg_length	30	1055.27	193.3	1070.75	219.163
VLP-e	contigs_1001_5000	30	27692.9	33369.8	20625	19196.2
VLP-e	contigs_500_1000	30	116499	174987	60478.5	92278.5
VLP-e	contigs_above_5000	30	1285.2	1030.29	1076	1549.75
VLP-e	total_bp	30	1.36689e+08	1.61436e+08	1.02429e+08	122785172
VLP-e	total_contigs	30	145477	207219	85922	117726

### Sheet: Table_S3
Table S3. Paired Wilcoxon signed-rank tests comparing sequencing, assembly and viral recovery metrics between DNA-m and VLP-e workflows.
Metric	n_pairs	Wilcoxon_V	p-adjusted (BH)
total_contigs	30	38	9.90023e-05
total_bp	30	143	0.0671629
avg_length	30	465	1.09522e-05
contigs_500_1000	30	26	6.51131e-05
contigs_1001_5000	30	89	0.0039224
contigs_above_5000	30	435	6.51131e-05
