## Additional file 5 for "Paired viromics resolves the modular ecological architecture of the swine nasopharyngeal phageome"

### Sheet: Table_S10
Table S10. Distribution of vOTUs across viral families in the integrated community dataset.
Viral_family	n_vOTUs	Pct_vOTUs
NA/Unclassified	3928	0.901538
Salasmaviridae	63	0.0144595
Peduoviridae	62	0.01423
Rountreeviridae	54	0.0123938
Autographiviridae	47	0.0107872
Schitoviridae	35	0.00803305
Winoviridae	33	0.00757402
Steigviridae	32	0.0073445
Suoliviridae	27	0.00619692
Intestiviridae	20	0.00459031
Straboviridae	11	0.00252467
Duneviridae	6	0.00137709
Guelinviridae	6	0.00137709
Aliceevansviridae	5	0.00114758
Casjensviridae	5	0.00114758
Drexlerviridae	4	0.000918063
Helgolandviridae	4	0.000918063
Herelleviridae	3	0.000688547
Chaseviridae	2	0.000459031
Inoviridae	2	0.000459031
Microviridae	2	0.000459031
Tectiviridae	2	0.000459031
Zobellviridae	2	0.000459031
Demerecviridae	1	0.000229516
Fredfastierviridae	1	0.000229516

### Sheet: Table_S11
Table S11. Distribution of vOTUs across viral families stratified by predicted lifestyle.
Viral_family	Lifestyle	n_vOTUs	Pct_vOTUs
Inoviridae	Unknown	2	0.00557103
Microviridae	Unknown	1	0.00278552
NA/Unclassified	Unknown	356	0.991643
Aliceevansviridae	temperate	3	0.00189155
Autographiviridae	temperate	4	0.00252207
Duneviridae	temperate	6	0.0037831
Helgolandviridae	temperate	3	0.00189155
NA/Unclassified	temperate	1499	0.945145
Peduoviridae	temperate	62	0.0390921
Suoliviridae	temperate	1	0.000630517
Tectiviridae	temperate	2	0.00126103
Winoviridae	temperate	6	0.0037831
Aliceevansviridae	virulent	2	0.000829187
Autographiviridae	virulent	43	0.0178275
Casjensviridae	virulent	5	0.00207297
Chaseviridae	virulent	2	0.000829187
Demerecviridae	virulent	1	0.000414594
Drexlerviridae	virulent	4	0.00165837
Fredfastierviridae	virulent	1	0.000414594
Guelinviridae	virulent	6	0.00248756
Helgolandviridae	virulent	1	0.000414594
Herelleviridae	virulent	3	0.00124378
Intestiviridae	virulent	20	0.00829187
Microviridae	virulent	1	0.000414594
NA/Unclassified	virulent	2073	0.859453
Rountreeviridae	virulent	54	0.0223881
Salasmaviridae	virulent	63	0.0261194
Schitoviridae	virulent	35	0.0145108
Steigviridae	virulent	32	0.013267
Straboviridae	virulent	11	0.00456053
Suoliviridae	virulent	26	0.0107794
Winoviridae	virulent	27	0.011194
Zobellviridae	virulent	2	0.000829187

### Sheet: Table_S12
Table S12. Lifestyle-associated differential abundance of viral families (paired Wilcoxon signed-rank test on CLR-transformed abundances).
Viral_family	n_pairs	Median_delta_CLR	p-adjusted (BH)
Peduoviridae	29	-1	4.00206e-05
Salasmaviridae	29	0.157895	0.000459486
Rountreeviridae	29	0.129032	0.000459486
Schitoviridae	29	0.0714286	0.0007793
Steigviridae	29	0	0.00731146
Intestiviridae	29	0	0.021594
Suoliviridae	29	0	0.076655
Autographiviridae	29	0	0.127484
Duneviridae	29	0	0.129928
Straboviridae	29	0	0.129928
Aliceevansviridae	29	0	0.260432
Casjensviridae	29	0	0.260432
Drexlerviridae	29	0	0.260432
Guelinviridae	29	0	0.260432
Helgolandviridae	29	0	0.260432
Herelleviridae	29	0	0.260432
Winoviridae	29	0	0.260432
Chaseviridae	29	0	0.429687
Zobellviridae	29	0	0.429687
Demerecviridae	29	0	1
Fredfastierviridae	29	0	1
Tectiviridae	29	0	1

### Sheet: Table_S13
Table S13. Distribution of vOTUs across viral genera in the integrated community dataset.
Viral_genus	n_vOTUs	Pct_vOTUs
NA/Unclassified	3519	0.807666
Astrithrvirus	437	0.100298
Svunavirus	50	0.0114758
Fipvunavirus	31	0.00711499
Bcepmuvirus	25	0.00573789
Bracchivirus	24	0.00550838
Peternellavirus	15	0.00344274
Arawnvirus	13	0.0029837
Hollowayvirus	13	0.0029837
Fischettivirus	10	0.00229516
Cepunavirus	9	0.00206564
Eponavirus	9	0.00206564
Oengusvirus	9	0.00206564
Cequinquevirus	8	0.00183613
Gaprivervirus	8	0.00183613
Unaquatrovirus	8	0.00183613
Axeltriavirus	6	0.00137709
Lagaffevirus	6	0.00137709
Rosenblumvirus	6	0.00137709
Becedseptimavirus	5	0.00114758
Chuhaivirus	5	0.00114758
Dhillonvirus	5	0.00114758
Labanvirus	5	0.00114758
Lughvirus	5	0.00114758
Sextaecvirus	5	0.00114758
Audreyjarvisvirus	4	0.000918063
Burzaovirus	4	0.000918063
Leefvirus	4	0.000918063
Punavirus	4	0.000918063
Taranisvirus	4	0.000918063
Wuhanvirus	4	0.000918063
Yongloolinvirus	4	0.000918063
Zhangqianvirus	4	0.000918063
Buhlduvirus	3	0.000688547
Cacepaovirus	3	0.000688547
Fohxhuevirus	3	0.000688547
Kagunavirus	3	0.000688547
Minhovirus	3	0.000688547
Pagevirus	3	0.000688547
Peduovirus	3	0.000688547
Anatolevirus	2	0.000459031
Berlinvirus	2	0.000459031
Ceduovirus	2	0.000459031
Deltatectivirus	2	0.000459031
Justusliebigvirus	2	0.000459031
Kostyavirus	2	0.000459031
Myducvirus	2	0.000459031
Nonagvirus	2	0.000459031
Pairvirus	2	0.000459031
Phietavirus	2	0.000459031
Przondovirus	2	0.000459031
Skulduggeryvirus	2	0.000459031
Skunavirus	2	0.000459031
Tijeunavirus	2	0.000459031
Twortvirus	2	0.000459031
Wanderervirus	2	0.000459031
Warwickvirus	2	0.000459031
Amigovirus	1	0.000229516
Avunavirus	1	0.000229516
Baylorvirus	1	0.000229516
Brunovirus	1	0.000229516
Brussowvirus	1	0.000229516
Cbastvirus	1	0.000229516
Certevirus	1	0.000229516
Chlamydiamicrovirus	1	0.000229516
Chopinvirus	1	0.000229516
Dabirmavirus	1	0.000229516
Decurrovirus	1	0.000229516
Dhakavirus	1	0.000229516
Firehammervirus	1	0.000229516
Gamaleyavirus	1	0.000229516
Jamesmcgillvirus	1	0.000229516
Kahnovirus	1	0.000229516
Kochitakasuvirus	1	0.000229516
Krischvirus	1	0.000229516
Latrobevirus	1	0.000229516
Lentavirus	1	0.000229516
Luckybarnesvirus	1	0.000229516
Nouzillyvirus	1	0.000229516
Pamirivirus	1	0.000229516
Piscesmortuivirus	1	0.000229516
Priunavirus	1	0.000229516
Rimavirus	1	0.000229516
Salvovirus	1	0.000229516
Sandinevirus	1	0.000229516
Teseptimavirus	1	0.000229516
Toutatisvirus	1	0.000229516
Vedamuthuvirus	1	0.000229516
Vequintavirus	1	0.000229516
Wotdevirus	1	0.000229516
Yonseivirus	1	0.000229516

### Sheet: Table_S14
Table S14. Distribution of vOTUs across viral genera stratified by predicted lifestyle.
Viral_genus	Lifestyle	n_vOTUs	Pct_vOTUs
NA/Unclassified	Unknown	359	1
Anatolevirus	temperate	2	0.00126103
Arawnvirus	temperate	9	0.00567465
Astrithrvirus	temperate	3	0.00189155
Audreyjarvisvirus	temperate	4	0.00252207
Axeltriavirus	temperate	6	0.0037831
Baylorvirus	temperate	1	0.000630517
Bcepmuvirus	temperate	6	0.0037831
Bracchivirus	temperate	24	0.0151324
Brunovirus	temperate	1	0.000630517
Brussowvirus	temperate	1	0.000630517
Certevirus	temperate	1	0.000630517
Deltatectivirus	temperate	2	0.00126103
Eponavirus	temperate	4	0.00252207
Hollowayvirus	temperate	13	0.00819672
Kostyavirus	temperate	2	0.00126103
Labanvirus	temperate	5	0.00315259
Lagaffevirus	temperate	1	0.000630517
Latrobevirus	temperate	1	0.000630517
Leefvirus	temperate	3	0.00189155
Lentavirus	temperate	1	0.000630517
Luckybarnesvirus	temperate	1	0.000630517
Lughvirus	temperate	3	0.00189155
NA/Unclassified	temperate	1410	0.889029
Pagevirus	temperate	1	0.000630517
Pairvirus	temperate	2	0.00126103
Peduovirus	temperate	3	0.00189155
Peternellavirus	temperate	3	0.00189155
Phietavirus	temperate	2	0.00126103
Piscesmortuivirus	temperate	1	0.000630517
Punavirus	temperate	1	0.000630517
Sextaecvirus	temperate	4	0.00252207
Skulduggeryvirus	temperate	2	0.00126103
Svunavirus	temperate	49	0.0308953
Taranisvirus	temperate	4	0.00252207
Tijeunavirus	temperate	1	0.000630517
Vedamuthuvirus	temperate	1	0.000630517
Yongloolinvirus	temperate	4	0.00252207
Zhangqianvirus	temperate	4	0.00252207
Amigovirus	virulent	1	0.000414594
Arawnvirus	virulent	4	0.00165837
Astrithrvirus	virulent	434	0.179934
Avunavirus	virulent	1	0.000414594
Bcepmuvirus	virulent	19	0.00787728
Becedseptimavirus	virulent	5	0.00207297
Berlinvirus	virulent	2	0.000829187
Buhlduvirus	virulent	3	0.00124378
Burzaovirus	virulent	4	0.00165837
Cacepaovirus	virulent	3	0.00124378
Cbastvirus	virulent	1	0.000414594
Ceduovirus	virulent	2	0.000829187
Cepunavirus	virulent	9	0.00373134
Cequinquevirus	virulent	8	0.00331675
Chlamydiamicrovirus	virulent	1	0.000414594
Chopinvirus	virulent	1	0.000414594
Chuhaivirus	virulent	5	0.00207297
Dabirmavirus	virulent	1	0.000414594
Decurrovirus	virulent	1	0.000414594
Dhakavirus	virulent	1	0.000414594
Dhillonvirus	virulent	5	0.00207297
Eponavirus	virulent	5	0.00207297
Fipvunavirus	virulent	31	0.0128524
Firehammervirus	virulent	1	0.000414594
Fischettivirus	virulent	10	0.00414594
Fohxhuevirus	virulent	3	0.00124378
Gamaleyavirus	virulent	1	0.000414594
Gaprivervirus	virulent	8	0.00331675
Jamesmcgillvirus	virulent	1	0.000414594
Justusliebigvirus	virulent	2	0.000829187
Kagunavirus	virulent	3	0.00124378
Kahnovirus	virulent	1	0.000414594
Kochitakasuvirus	virulent	1	0.000414594
Krischvirus	virulent	1	0.000414594
Lagaffevirus	virulent	5	0.00207297
Leefvirus	virulent	1	0.000414594
Lughvirus	virulent	2	0.000829187
Minhovirus	virulent	3	0.00124378
Myducvirus	virulent	2	0.000829187
NA/Unclassified	virulent	1750	0.725539
Nonagvirus	virulent	2	0.000829187
Nouzillyvirus	virulent	1	0.000414594
Oengusvirus	virulent	9	0.00373134
Pagevirus	virulent	2	0.000829187
Pamirivirus	virulent	1	0.000414594
Peternellavirus	virulent	12	0.00497512
Priunavirus	virulent	1	0.000414594
Przondovirus	virulent	2	0.000829187
Punavirus	virulent	3	0.00124378
Rimavirus	virulent	1	0.000414594
Rosenblumvirus	virulent	6	0.00248756
Salvovirus	virulent	1	0.000414594
Sandinevirus	virulent	1	0.000414594
Sextaecvirus	virulent	1	0.000414594
Skunavirus	virulent	2	0.000829187
Svunavirus	virulent	1	0.000414594
Teseptimavirus	virulent	1	0.000414594
Tijeunavirus	virulent	1	0.000414594
Toutatisvirus	virulent	1	0.000414594
Twortvirus	virulent	2	0.000829187
Unaquatrovirus	virulent	8	0.00331675
Vequintavirus	virulent	1	0.000414594
Wanderervirus	virulent	2	0.000829187
Warwickvirus	virulent	2	0.000829187
Wotdevirus	virulent	1	0.000414594
Wuhanvirus	virulent	4	0.00165837
Yonseivirus	virulent	1	0.000414594

### Sheet: Table_S15
Table S15. Lifestyle-associated differential abundance of viral genera (paired Wilcoxon signed-rank test on CLR-transformed abundance)
Viral_genus	n_pairs	Median_delta_CLR	p-adjusted (BH)
Astrithrvirus	30	0.6	0.00016031
Svunavirus	30	-0.255435	0.00185099
Fipvunavirus	30	0.0425725	0.00185099
Bracchivirus	30	-0.133929	0.00469326
Cepunavirus	30	0	0.137275
Hollowayvirus	30	0	0.137275
Arawnvirus	30	0	0.311982
Axeltriavirus	30	0	0.360317
Rosenblumvirus	30	0	0.360317
Labanvirus	30	0	0.483204
Oengusvirus	30	0	0.483204
Becedseptimavirus	30	0	0.531255
Cequinquevirus	30	0	0.531255
Chuhaivirus	30	0	0.531255
Dhillonvirus	30	0	0.531255
Fischettivirus	30	0	0.531255
Unaquatrovirus	30	0	0.531255
Audreyjarvisvirus	30	0	0.653217
Gaprivervirus	30	0	0.653217
Kagunavirus	30	0	0.653217
Minhovirus	30	0	0.653217
Peduovirus	30	0	0.653217
Sextaecvirus	30	0	0.653217
Wuhanvirus	30	0	0.653217
Zhangqianvirus	30	0	0.653217
Anatolevirus	30	0	0.726052
Berlinvirus	30	0	0.726052
Buhlduvirus	30	0	0.726052
Burzaovirus	30	0	0.726052
Cacepaovirus	30	0	0.726052
Ceduovirus	30	0	0.726052
Fohxhuevirus	30	0	0.726052
Justusliebigvirus	30	0	0.726052
Kostyavirus	30	0	0.726052
Leefvirus	30	0	0.726052
Myducvirus	30	0	0.726052
Nonagvirus	30	0	0.726052
Pairvirus	30	0	0.726052
Phietavirus	30	0	0.726052
Przondovirus	30	0	0.726052
Skulduggeryvirus	30	0	0.726052
Taranisvirus	30	0	0.726052
Twortvirus	30	0	0.726052
Wanderervirus	30	0	0.726052
Warwickvirus	30	0	0.726052
Yongloolinvirus	30	0	0.726052
Eponavirus	30	0	0.753147
Lagaffevirus	30	0	0.753147
Lughvirus	30	0	0.776347
Amigovirus	30	0	1
Avunavirus	30	0	1
Baylorvirus	30	0	1
Bcepmuvirus	30	0	1
Brunovirus	30	0	1
Brussowvirus	30	0	1
Cbastvirus	30	0	1
Certevirus	30	0	1
Chlamydiamicrovirus	30	0	1
Chopinvirus	30	0	1
Dabirmavirus	30	0	1
Decurrovirus	30	0	1
Deltatectivirus	30	0	1
Dhakavirus	30	0	1
Firehammervirus	30	0	1
Gamaleyavirus	30	0	1
Jamesmcgillvirus	30	0	1
Kahnovirus	30	0	1
Kochitakasuvirus	30	0	1
Krischvirus	30	0	1
Latrobevirus	30	0	1
Lentavirus	30	0	1
Luckybarnesvirus	30	0	1
Nouzillyvirus	30	0	1
Pagevirus	30	0	1
Pamirivirus	30	0	1
Peternellavirus	30	0	1
Piscesmortuivirus	30	0	1
Priunavirus	30	0	1
Punavirus	30	0	1
Rimavirus	30	0	1
Salvovirus	30	0	1
Sandinevirus	30	0	1
Skunavirus	30	0	1
Teseptimavirus	30	0	1
Tijeunavirus	30	0	1
Toutatisvirus	30	0	1
Vedamuthuvirus	30	0	1
Vequintavirus	30	0	1
Wotdevirus	30	0	1
Yonseivirus	30	0	1
