## Additional file 7 for "Paired viromics resolves the modular ecological architecture of the swine nasopharyngeal phageome"

### Sheet: Table_S16
Table S16. Lifestyle-associated differential abundance of predicted host phyla (paired Wilcoxon signed-rank test on CLR-transformed abundances).
Host_phylum	n_pairs	Median_delta_CLR	p-adjusted (BH)
Bacteroidota	30	0.162516	4.02213e-05
Bacillota	30	-0.136937	0.0159271
Pseudomonadota	30	-0.0896937	0.0329457
Actinomycetota	30	0.0213526	0.349199
Fibrobacterota	30	0	0.349924
Fusobacteriota	30	0	0.544348
Elusimicrobiota	30	0	0.83496
Methanobacteriota	30	0	0.83496
Campylobacterota	30	0	1
Cyanobacteriota	30	0	1
Deferribacterota	30	0	1
Desulfobacterota	30	0	1
Eremiobacterota	30	0	1
Halobacteriota	30	0	1
Patescibacteria	30	0	1
Spirochaetota	30	0	1
Thermoplasmatota	30	0	1
Thermoproteota	30	0	1

### Sheet: Table_S17
Table S17. Lifestyle-associated differential abundance of predicted host families (paired Wilcoxon signed-rank test on CLR-transformed abundances).
Host_family	n_pairs	Median_delta_CLR	p-adjusted (BH)
Bacteroidaceae	30	0.0969982	0.000738602
Weeksellaceae	30	0.0149681	0.0127818
Streptococcaceae	30	-0.0897321	0.0360003
Moraxellaceae	30	-0.0385018	0.0360003
UBA660	30	0	0.0360003
Acutalibacteraceae	30	0	0.359927
Neisseriaceae	30	0	0.542989
Coriobacteriaceae	30	0	0.555639
Anaeroplasmataceae	30	0	0.774292
Anaerovoracaceae	30	0	0.774292
Fibrobacteraceae	30	0	0.774292
Flavobacteriaceae	30	0	0.774292
Megasphaeraceae	30	0	0.774292
Pseudomonadaceae	30	0	0.774292
Actinomycetaceae	30	0	0.872684
Aerococcaceae	30	0	0.872684
CAG-313	30	0	0.872684
CAG-826	30	0	0.872684
Dialisteraceae	30	0	0.872684
Fusobacteriaceae	30	0	0.872684
UBA932	30	0	0.872684
CAG-508	30	0	0.883831
Burkholderiaceae_B	30	0	0.982277
Burkholderiaceae_C	30	0	0.982277
CAG-288	30	0	0.982277
Caulobacteraceae	30	0	0.982277
Elusimicrobiaceae	30	0	0.982277
Methanobacteriaceae	30	0	0.982277
Micrococcaceae	30	0	0.982277
Oscillospiraceae	30	0	0.982277
Planococcaceae	30	0	0.982277
QAMX01	30	0	0.982277
Rikenellaceae	30	0	0.982277
Ruminococcaceae	30	0	0.982277
Staphylococcaceae	30	0	0.982277
UBA3663	30	0	0.982277
UBA3700	30	0	0.982277
W3P20-009	30	0	0.982277
Xanthomonadaceae	30	0	0.982277
Anaerotignaceae	30	0	0.994421
CAG-272	30	0	0.994421
Eggerthellaceae	30	0	0.994421
Lachnospiraceae	30	0	0.994421
Pasteurellaceae	30	0.00223914	1
Acetivibrionaceae	30	0	1
Acetobacteraceae	30	0	1
Acidaminococcaceae	30	0	1
Aeromonadaceae	30	0	1
Aestuariivirgaceae	30	0	1
Atopobiaceae	30	0	1
Barnesiellaceae	30	0	1
Bifidobacteriaceae	30	0	1
Bog-38	30	0	1
Burkholderiaceae	30	0	1
Burkholderiaceae_A	30	0	1
Butyricicoccaceae	30	0	1
CAG-138	30	0	1
CAG-239	30	0	1
CAG-465	30	0	1
CAG-698	30	0	1
CAG-74	30	0	1
CAG-917	30	0	1
CAG-977	30	0	1
Campylobacteraceae	30	0	1
Carnobacteriaceae	30	0	1
Clostridiaceae	30	0	1
Coprobacillaceae	30	0	1
Dermabacteraceae	30	0	1
Desulfovibrionaceae	30	0	1
Enterobacteriaceae	30	0	1
Enterococcaceae	30	0	1
Erysipelotrichaceae	30	0	1
Gastranaerophilaceae	30	0	1
Helicobacteraceae	30	0	1
Lactobacillaceae	30	0	1
Methanomethylophilaceae	30	0	1
Methylomonadaceae	30	0	1
Mucispirillaceae	30	0	1
Muribaculaceae	30	0	1
Mycobacteriaceae	30	0	1
Nanosyncoccaceae	30	0	1
Nitrososphaeraceae	30	0	1
P3	30	0	1
Paludibacteraceae	30	0	1
Peptoniphilaceae	30	0	1
Peptostreptococcaceae	30	0	1
Rhodocyclaceae	30	0	1
Selenomonadaceae	30	0	1
Sphaerochaetaceae	30	0	1
Streptomycetaceae	30	0	1
Succinivibrionaceae	30	0	1
Tannerellaceae	30	0	1
Thioglobaceae	30	0	1
Treponemataceae	30	0	1
UBA1234	30	0	1
UBA1242	30	0	1
UBA1381	30	0	1
UBA1539_A	30	0	1
Veillonellaceae	30	0	1
Wohlfahrtiimonadaceae	30	0	1
Xenobiaceae	30	0	1

### Sheet: Table_S18
Table S18. Lifestyle-associated differential abundance of predicted host genera (paired Wilcoxon signed-rank test on CLR-transformed abundances).
Host_genus	n_pairs	Median_delta_CLR	p-adjusted (BH)
Prevotella	30	0.069305	0.0381608
Moraxella	30	-0.0453053	0.0650567
Streptococcus	30	-0.0897321	0.102315
Bergeyella	30	0	0.446135
CAG-302	30	0	0.446135
Phocaeicola	30	0	0.446135
Acinetobacter	30	0	0.908291
Agathobacter	30	0	0.908291
Bacteroides	30	0	0.908291
CAG-170	30	0	0.908291
CAG-841	30	0	0.908291
CAG-882	30	0	0.908291
Collinsella	30	0	0.908291
ER4	30	0	0.908291
Evtepia	30	0	0.908291
Mannheimia	30	0	0.908291
Neisseria	30	0	0.908291
Oribacterium	30	0	0.908291
Roseburia	30	0	0.908291
UBA1417	30	0	0.908291
Absicoccus	30	0	1
Acetatifactor	30	0	1
Acidaminococcus	30	0	1
Acidovorax_C	30	0	1
Actinobacillus_A	30	0	1
Actinomyces	30	0	1
Acutalibacter	30	0	1
Aerococcus	30	0	1
Aeromonas	30	0	1
Aestuariivirga	30	0	1
Agathobaculum	30	0	1
Alistipes	30	0	1
Allisonella	30	0	1
Alloprevotella	30	0	1
Amniculibacterium	30	0	1
Anaeromassilibacillus	30	0	1
Anaeroplasma	30	0	1
Anaerotignum	30	0	1
Anaerovibrio	30	0	1
Angelakisella	30	0	1
Aphodocola	30	0	1
Aphodousia	30	0	1
BOG-930	30	0	1
Bariatricus	30	0	1
Bergeyella_A	30	0	1
Bifidobacterium	30	0	1
Blautia	30	0	1
Blautia_A	30	0	1
Bog-38	30	0	1
Bordetella	30	0	1
Brachybacterium	30	0	1
Brenneria	30	0	1
Brevundimonas	30	0	1
Bruticola	30	0	1
Bulleidia	30	0	1
Butyribacter	30	0	1
Butyricicoccus	30	0	1
Butyricicoccus_A	30	0	1
Butyrivibrio_A	30	0	1
CAG-1000	30	0	1
CAG-103	30	0	1
CAG-177	30	0	1
CAG-196	30	0	1
CAG-238	30	0	1
CAG-245	30	0	1
CAG-269	30	0	1
CAG-272	30	0	1
CAG-273	30	0	1
CAG-303	30	0	1
CAG-307	30	0	1
CAG-349	30	0	1
CAG-353	30	0	1
CAG-41	30	0	1
CAG-433	30	0	1
CAG-465	30	0	1
CAG-475	30	0	1
CAG-485	30	0	1
CAG-492	30	0	1
CAG-510	30	0	1
CAG-533	30	0	1
CAG-568	30	0	1
CAG-611	30	0	1
CAG-698	30	0	1
CAG-724	30	0	1
CAG-873	30	0	1
CAKVON01	30	0	1
CALXUC01	30	0	1
COE1	30	0	1
Campylobacter	30	0	1
Campylobacter_D	30	0	1
Capnocytophaga	30	0	1
Carnobacterium	30	0	1
Caryophanon	30	0	1
Catenibacterium	30	0	1
Chryseobacterium	30	0	1
Citrobacter	30	0	1
Clostridium	30	0	1
Clostridium_F	30	0	1
Clostridium_Q	30	0	1
Coprococcus	30	0	1
Coprococcus_A	30	0	1
Copromonas	30	0	1
Coprovivens	30	0	1
Corynebacterium	30	0	1
Cryptobacteroides	30	0	1
Desulfovibrio	30	0	1
Dialister	30	0	1
Diaphorobacter	30	0	1
Dickeya	30	0	1
Dorea_A	30	0	1
Duodenibacillus	30	0	1
Dysosmobacter	30	0	1
Dysosmobacter_A	30	0	1
Egerieousia	30	0	1
Eikenella	30	0	1
Ellagibacter	30	0	1
Enterocloster	30	0	1
Enterococcus_I	30	0	1
Enteromonas	30	0	1
Enterosoma	30	0	1
Escherichia	30	0	1
Eubacterium_F	30	0	1
Eubacterium_G	30	0	1
Eubacterium_R	30	0	1
F23-B02	30	0	1
Faecalibacterium	30	0	1
Faecalimonas	30	0	1
Faecousia	30	0	1
Fibrobacter	30	0	1
Fimenecus	30	0	1
Fimicola	30	0	1
Flavobacterium	30	0	1
Flavonifractor	30	0	1
Frisingicoccus	30	0	1
Fusicatenibacter	30	0	1
Fusobacterium_C	30	0	1
Gemmiger	30	0	1
Giesbergeria	30	0	1
Glaesserella	30	0	1
HGM10611	30	0	1
HGM11368	30	0	1
HUN007	30	0	1
Haemophilus	30	0	1
Haemophilus_D	30	0	1
Hallerella	30	0	1
Helicobacter_A	30	0	1
Helicobacter_D	30	0	1
Helicobacter_F	30	0	1
Holdemanella	30	0	1
Hungateiclostridium	30	0	1
Intestinibacter	30	0	1
JABCPE02	30	0	1
JAFBIO01	30	0	1
JAJNBK01	30	0	1
KLE1615	30	0	1
Kingella_C	30	0	1
Klebsiella	30	0	1
Kurthia	30	0	1
Lachnoclostridium_A	30	0	1
Lachnospira	30	0	1
Lactobacillus	30	0	1
Lactococcus	30	0	1
Lawsonibacter	30	0	1
Lentihominibacter	30	0	1
Leuconostoc	30	0	1
Ligilactobacillus	30	0	1
Limenecus	30	0	1
Limiplasma	30	0	1
Limisoma	30	0	1
Limivicinus	30	0	1
Limosilactobacillus	30	0	1
Mailhella	30	0	1
Mariniflexile	30	0	1
Mediterraneibacter	30	0	1
Megasphaera	30	0	1
Merdisoma	30	0	1
Metalysinibacillus	30	0	1
Methanobrevibacter	30	0	1
Methanobrevibacter_A	30	0	1
Mitsuokella	30	0	1
Moraxella_A	30	0	1
Morganella	30	0	1
Mucispirillum	30	0	1
NC2004	30	0	1
Olegusella	30	0	1
Oliverpabstia	30	0	1
Olsenella_D	30	0	1
Onthocola_B	30	0	1
Onthomonas	30	0	1
Onthomorpha	30	0	1
Onthousia	30	0	1
Onthovivens	30	0	1
Ornithospirochaeta	30	0	1
Oscillibacter	30	0	1
Oxalobacter	30	0	1
Parabacteroides	30	0	1
Paratractidigestivibacter	30	0	1
Parvimonas	30	0	1
Pasteurella	30	0	1
PeH17	30	0	1
Phascolarctobacterium_A	30	0	1
Phil1	30	0	1
Porcincola	30	0	1
Proteus	30	0	1
Providencia	30	0	1
Pseudobutyricicoccus	30	0	1
Pseudomonas_E	30	0	1
Pseudoxanthomonas_A	30	0	1
Psychrobacillus	30	0	1
Psychrobacter	30	0	1
QAMX01	30	0	1
QHMH01	30	0	1
RF16	30	0	1
RGIG4694	30	0	1
RUG115	30	0	1
RUG131	30	0	1
RUG410	30	0	1
RUG472	30	0	1
RUG705	30	0	1
Ralstonia	30	0	1
Riemerella	30	0	1
Romboutsia	30	0	1
Roseburia_A	30	0	1
Rothia	30	0	1
Ruminiclostridium_E	30	0	1
Ruminococcus	30	0	1
Ruminococcus_C	30	0	1
Ruminococcus_D	30	0	1
Ruminococcus_E	30	0	1
Ruthenibacterium	30	0	1
SFDP01	30	0	1
SFEL01	30	0	1
SFHK01	30	0	1
SFHR01	30	0	1
SFIE01	30	0	1
SFJ001	30	0	1
SFMI01	30	0	1
SFTH01	30	0	1
SFTJ01	30	0	1
Salmonella	30	0	1
Sarcina	30	0	1
Scatenecus	30	0	1
Scatovivens	30	0	1
Schaedlerella	30	0	1
Selenomonas_C	30	0	1
Senegalimassilia	30	0	1
Sodaliphilus	30	0	1
Staphylococcus	30	0	1
Stenotrophomonas	30	0	1
Stercorousia	30	0	1
Streptomyces	30	0	1
Succinivibrio	30	0	1
Terrisporobacter	30	0	1
Tractidigestivibacter	30	0	1
Treponema_D	30	0	1
Treponema_F	30	0	1
Trueperella	30	0	1
UBA10906	30	0	1
UBA11524	30	0	1
UBA11549	30	0	1
UBA11774	30	0	1
UBA11957	30	0	1
UBA1234	30	0	1
UBA1436	30	0	1
UBA1550	30	0	1
UBA2834	30	0	1
UBA2883	30	0	1
UBA2903	30	0	1
UBA3282	30	0	1
UBA3663	30	0	1
UBA3700	30	0	1
UBA3789	30	0	1
UBA4334	30	0	1
UBA5489	30	0	1
UBA5893	30	0	1
UBA6345	30	0	1
UBA636	30	0	1
UBA71	30	0	1
UBA7173	30	0	1
UBA737	30	0	1
UBA738	30	0	1
UBA7862	30	0	1
UBA9076	30	0	1
UMGS1109	30	0	1
UMGS1477	30	0	1
UMGS1502	30	0	1
UMGS1585	30	0	1
UMGS1613	30	0	1
UMGS1668	30	0	1
UMGS1696	30	0	1
UMGS1781	30	0	1
UMGS2068	30	0	1
UMGS27	30	0	1
UMGS363	30	0	1
UMGS872	30	0	1
VUNA01	30	0	1
Veillonella	30	0	1
Ventricola	30	0	1
Vescimonas	30	0	1
Vesicomyosocius	30	0	1
W0P28-013	30	0	1
W3P20-009	30	0	1
WM01	30	0	1
Winogradskyella	30	0	1
Wohlfahrtiimonas	30	0	1
Wujia	30	0	1
Zag111	30	0	1
