## Additional file 8 for "Paired viromics resolves the modular ecological architecture of the swine nasopharyngeal phageome"

### Sheet: Table_S19
Table S19. Concordance between CRISPR spacer-based and iPHoP host predictions across taxonomic ranks.
Taxonomic_rank	n_vOTUs_both_methods	n_concordant_vOTUs	Concordance_rate
Phylum	58	57	0.982759
Family	53	48	0.90566
Genus	53	36	0.679245

### Sheet: Table_S20
Table S20. CRISPR spacer–protospacer-supported host families and number of linked vOTUs.
CRISPR_host_family	n_vOTUs
Micrococcaceae	23
Moraxellaceae	9
Pasteurellaceae	9
Weeksellaceae	9
Neisseriaceae	4
Wohlfahrtiimonadaceae	3
Fusobacteriaceae	1

### Sheet: Table_S21
Table S21. CRISPR spacer–protospacer-supported host genera and number of linked vOTUs.
CRISPR_host_genus	n_vOTUs
Rothia	23
Bergeyella	9
Mannheimia	7
Moraxella	7
Eikenella	4
Wohlfahrtiimonas	3
Pasteurella	2
Fusobacterium_C	1
Moraxella_A	1

### Sheet: Table_S22
Table S20. Per-vOTU consensus of CRISPR- and iPHoP-derived host assignments with concordance flags.
vOTU_ID	Sample_ID	n_spacer_matches	n_unique_spacers	Best_bitscore	CRISPR_phylum	CRISPR_family	CRISPR_genus	iPHoP_phylum	iPHoP_family	iPHoP_genus	Concordant_phylum	Concordant_family	Concordant_genus
M01-C1_DNA-m_phage_comp_69_cycle_2	M01-C1	1	1	60	Pseudomonadota			Pseudomonadota	Pasteurellaceae	Glaesserella	TRUE	FALSE	FALSE
M01-C1_VLP-e_NODE_129220_length_29346_cov_47.9646_ID_258439	M01-C1	2	2	67.9	Actinomycetota	Micrococcaceae	Rothia	Actinomycetota	Micrococcaceae	Rothia	TRUE	TRUE	TRUE
M01-C1_VLP-e_phage_comp_947_cycle_2	M01-C1	1	1	73.8	Pseudomonadota	Pasteurellaceae	Mannheimia	Pseudomonadota	Pasteurellaceae	Mannheimia	TRUE	TRUE	TRUE
M01-C2_DNA-m_phage_comp_9_cycle_3	M01-C2	1	1	63.9							FALSE	FALSE	FALSE
M01-C3_VLP-e_phage_comp_364_cycle_5	M01-C3	1	1	65.9	Pseudomonadota	Moraxellaceae	Moraxella	Pseudomonadota	Moraxellaceae	Moraxella	TRUE	TRUE	TRUE
M01-C3_VLP-e_phage_comp_469_cycle_2	M01-C3	2	2	73.8	Pseudomonadota	Pasteurellaceae	Mannheimia	Pseudomonadota	Pasteurellaceae	Mannheimia	TRUE	TRUE	TRUE
M02-C1_VLP-e_NODE_30240_length_93288_cov_743.8618_ID_60479	M02-C1	2	2	65.9	Bacteroidota	Weeksellaceae	Bergeyella	Bacteroidota	Weeksellaceae	Chryseobacterium	TRUE	TRUE	FALSE
M02-C2_DNA-m_phage_comp_189_cycle_3	M02-C2	2	2	71.9	Pseudomonadota	Neisseriaceae	Eikenella	Pseudomonadota	Neisseriaceae	Eikenella	TRUE	TRUE	TRUE
M02-C2_DNA-m_phage_comp_68_cycle_2	M02-C2	1	1	67.9	Actinomycetota	Micrococcaceae	Rothia	Actinomycetota	Micrococcaceae	Rothia	TRUE	TRUE	TRUE
M02-C2_VLP-e_phage_comp_331_cycle_2	M02-C2	1	1	73.8	Bacteroidota	Weeksellaceae	Bergeyella	Bacteroidota	Weeksellaceae	Chryseobacterium	TRUE	TRUE	FALSE
M02-C3_DNA-m_phage_comp_31_cycle_2	M02-C3	1	1	58	Actinomycetota	Micrococcaceae	Rothia	Actinomycetota	Micrococcaceae	Rothia	TRUE	TRUE	TRUE
M02-C3_DNA-m_phage_comp_58_cycle_1	M02-C3	3	3	71.9	Pseudomonadota	Neisseriaceae	Eikenella	Pseudomonadota	Neisseriaceae	Eikenella	TRUE	TRUE	TRUE
M02-C3_VLP-e_NODE_69468_length_93300_cov_113.9094_ID_138935	M02-C3	2	2	65.9	Bacteroidota	Weeksellaceae	Bergeyella	Bacteroidota	Weeksellaceae	Chryseobacterium	TRUE	TRUE	FALSE
M02-C3_VLP-e_phage_comp_281_cycle_2	M02-C3	2	2	77.8	Pseudomonadota	Pasteurellaceae	Mannheimia	Pseudomonadota	Pasteurellaceae	Avibacterium	TRUE	TRUE	FALSE
M02-C3_VLP-e_phage_comp_3439_cycle_1	M02-C3	1	1	61.9	Bacteroidota			Bacteroidota	Weeksellaceae	Riemerella	TRUE	FALSE	FALSE
M02-C3_VLP-e_phage_comp_360_cycle_2	M02-C3	1	1	67.9	Actinomycetota	Micrococcaceae	Rothia	Actinomycetota	Micrococcaceae	Rothia	TRUE	TRUE	TRUE
M03-C1_DNA-m_NODE_34593_length_35718_cov_45.9722_ID_69185	M03-C1	1	1	65.9	Actinomycetota	Micrococcaceae	Rothia	Actinomycetota	Micrococcaceae	Rothia	TRUE	TRUE	TRUE
M03-C1_DNA-m_phage_comp_15_cycle_1	M03-C1	1	1	71.9	Pseudomonadota	Neisseriaceae	Eikenella	Pseudomonadota	Neisseriaceae	Eikenella	TRUE	TRUE	TRUE
M03-C1_VLP-e_phage_comp_212_cycle_1	M03-C1	2	2	67.9	Actinomycetota	Micrococcaceae	Rothia				FALSE	FALSE	FALSE
M03-C2_DNA-m_phage_comp_25_cycle_2	M03-C2	1	1	71.9	Pseudomonadota	Neisseriaceae	Eikenella	Pseudomonadota	Neisseriaceae	Eikenella	TRUE	TRUE	TRUE
M03-C2_VLP-e_NODE_21293_length_62740_cov_15.0000_ID_42585	M03-C2	1	1	65.9	Pseudomonadota	Moraxellaceae	Moraxella				FALSE	FALSE	FALSE
M03-C3_DNA-m_NODE_16096_length_16946_cov_10.9726_ID_32191	M03-C3	2	2	65.9	Actinomycetota	Micrococcaceae	Rothia	Actinomycetota	Micrococcaceae	Rothia	TRUE	TRUE	TRUE
M04-C1_DNA-m_phage_comp_94_cycle_2	M04-C1	1	1	67.9	Actinomycetota	Micrococcaceae	Rothia	Actinomycetota	Micrococcaceae	Rothia	TRUE	TRUE	TRUE
M04-C1_VLP-e_phage_comp_0_cycle_1	M04-C1	2	2	63.9	Pseudomonadota	Moraxellaceae	Moraxella	Pseudomonadota	Moraxellaceae	Moraxella_A	TRUE	TRUE	FALSE
M04-C1_VLP-e_phage_comp_25_cycle_3	M04-C1	2	2	63.9	Pseudomonadota	Moraxellaceae	Moraxella	Pseudomonadota	Moraxellaceae	Moraxella	TRUE	TRUE	TRUE
M04-C1_VLP-e_phage_comp_38_cycle_2	M04-C1	3	3	67.9	Actinomycetota	Micrococcaceae	Rothia	Actinomycetota	Micrococcaceae	Rothia	TRUE	TRUE	TRUE
M04-C2_DNA-m_phage_comp_151_cycle_1	M04-C2	2	2	67.9	Actinomycetota	Micrococcaceae	Rothia	Actinomycetota	Micrococcaceae	Rothia	TRUE	TRUE	TRUE
M04-C2_DNA-m_phage_comp_171_cycle_1	M04-C2	1	1	61.9	Pseudomonadota	Pasteurellaceae	Mannheimia	Pseudomonadota	Pasteurellaceae	Haemophilus_D	TRUE	TRUE	FALSE
M04-C2_VLP-e_phage_comp_111_cycle_1	M04-C2	1	1	63.9	Pseudomonadota			Pseudomonadota	Moraxellaceae	Moraxella	TRUE	FALSE	FALSE
M04-C2_VLP-e_phage_comp_33_cycle_1	M04-C2	3	3	67.9	Actinomycetota	Micrococcaceae	Rothia	Actinomycetota	Micrococcaceae	Rothia	TRUE	TRUE	TRUE
M04-C2_VLP-e_phage_comp_95_cycle_1	M04-C2	1	1	63.9	Pseudomonadota	Moraxellaceae	Moraxella	Pseudomonadota	Moraxellaceae	Moraxella_A	TRUE	TRUE	FALSE
M04-C3_DNA-m_phage_comp_143_cycle_1	M04-C3	1	1	65.9	Actinomycetota	Micrococcaceae	Rothia	Actinomycetota	Micrococcaceae	Rothia	TRUE	TRUE	TRUE
M04-C3_VLP-e_NODE_3827_length_55168_cov_19.7627_ID_7653	M04-C3	1	1	63.9	Pseudomonadota	Moraxellaceae	Moraxella	Pseudomonadota	Moraxellaceae	Moraxella_A	TRUE	TRUE	FALSE
M05-C2_DNA-m_NODE_27962_length_16649_cov_9.9760_ID_55923	M05-C2	1	1	56	Actinomycetota	Micrococcaceae	Rothia	Actinomycetota	Micrococcaceae	Rothia	TRUE	TRUE	TRUE
M06-C1_VLP-e_phage_comp_119_cycle_1	M06-C1	2	2	67.9	Actinomycetota	Micrococcaceae	Rothia	Actinomycetota	Micrococcaceae	Rothia	TRUE	TRUE	TRUE
M06-C2_VLP-e_phage_comp_505_cycle_3	M06-C2	4	4	73.8	Actinomycetota	Micrococcaceae	Rothia	Actinomycetota	Micrococcaceae	Rothia	TRUE	TRUE	TRUE
M06-C2_VLP-e_phage_comp_86_cycle_3	M06-C2	1	1	65.9	Pseudomonadota	Moraxellaceae	Moraxella_A	Pseudomonadota	Moraxellaceae	Moraxella_A	TRUE	TRUE	TRUE
M06-C3_DNA-m_phage_comp_37_cycle_2	M06-C3	1	1	67.9	Actinomycetota	Micrococcaceae	Rothia	Actinomycetota	Micrococcaceae	Rothia	TRUE	TRUE	TRUE
M06-C3_VLP-e_phage_comp_53_cycle_1	M06-C3	4	4	73.8	Actinomycetota	Micrococcaceae	Rothia	Actinomycetota	Micrococcaceae	Rothia	TRUE	TRUE	TRUE
M07-C1_DNA-m_NODE_20754_length_182287_cov_129.4570_ID_41507	M07-C1	1	1	61.9	Pseudomonadota	Pasteurellaceae	Mannheimia	Pseudomonadota	Pasteurellaceae	Mannheimia	TRUE	TRUE	TRUE
M07-C1_VLP-e_NODE_64050_length_35097_cov_11.0000_ID_128099	M07-C1	1	1	69.9	Bacteroidota	Weeksellaceae	Bergeyella	Bacteroidota	Weeksellaceae	Bergeyella_A	TRUE	TRUE	FALSE
M07-C1_VLP-e_phage_comp_1753_cycle_1	M07-C1	1	1	63.9	Pseudomonadota	Pasteurellaceae	Pasteurella	Pseudomonadota	Pasteurellaceae	Pasteurella	TRUE	TRUE	TRUE
M07-C2_VLP-e_phage_comp_416_cycle_1	M07-C2	1	1	63.9	Pseudomonadota	Pasteurellaceae	Pasteurella	Pseudomonadota	Pasteurellaceae	Pasteurella	TRUE	TRUE	TRUE
M07-C2_VLP-e_phage_comp_800_cycle_1	M07-C2	2	2	69.9	Pseudomonadota	Pasteurellaceae	Mannheimia	Pseudomonadota	Pasteurellaceae	Glaesserella	TRUE	TRUE	FALSE
M07-C3_DNA-m_NODE_15323_length_78831_cov_45.9748_ID_30645	M07-C3	2	2	69.9	Pseudomonadota	Pasteurellaceae	Mannheimia	Pseudomonadota	Pasteurellaceae	Mannheimia	TRUE	TRUE	TRUE
M08-C1_DNA-m_phage_comp_303_cycle_1	M08-C1	2	2	69.9	Pseudomonadota	Moraxellaceae					FALSE	FALSE	FALSE
M08-C1_VLP-e_phage_comp_80_cycle_1	M08-C1	2	2	67.9	Actinomycetota	Micrococcaceae	Rothia	Actinomycetota	Micrococcaceae	Rothia	TRUE	TRUE	TRUE
M08-C2_DNA-m_phage_comp_222_cycle_1	M08-C2	1	1	69.9	Actinomycetota			Actinomycetota	Micrococcaceae	Rothia	TRUE	FALSE	FALSE
M08-C2_VLP-e_NODE_45887_length_88147_cov_238.8810_ID_91773	M08-C2	1	1	73.8	Fusobacteriota	Fusobacteriaceae	Fusobacterium_C	Fusobacteriota	Fusobacteriaceae	Fusobacterium_A	TRUE	TRUE	FALSE
M08-C2_VLP-e_phage_comp_187_cycle_2	M08-C2	1	1	67.9	Actinomycetota	Micrococcaceae	Rothia	Actinomycetota	Micrococcaceae	Rothia	TRUE	TRUE	TRUE
M08-C3_VLP-e_NODE_41105_length_54526_cov_41.0000_ID_82209	M08-C3	2	2	61.9	Bacteroidota	Weeksellaceae	Bergeyella	Bacteroidota	Weeksellaceae	JABCPE02	TRUE	TRUE	FALSE
M08-C3_VLP-e_phage_comp_1569_cycle_1	M08-C3	1	1	58	Actinomycetota			Actinomycetota	Micrococcaceae	Rothia	TRUE	FALSE	FALSE
M08-C3_VLP-e_phage_comp_1593_cycle_1	M08-C3	1	1	60	Pseudomonadota	Moraxellaceae	Moraxella	Pseudomonadota	Moraxellaceae	Moraxella	TRUE	TRUE	TRUE
M08-C3_VLP-e_phage_comp_715_cycle_1	M08-C3	1	1	60	Bacteroidota	Weeksellaceae	Bergeyella	Bacteroidota	Bacteroidaceae	Bacteroides	TRUE	FALSE	FALSE
M09-C1_VLP-e_NODE_181969_length_128176_cov_100.9024_ID_363937	M09-C1	1	1	60	Bacteroidota	Weeksellaceae	Bergeyella	Bacteroidota	Bacteroidaceae	Bacteroides	TRUE	FALSE	FALSE
M09-C1_VLP-e_phage_comp_180_cycle_2	M09-C1	2	2	67.9	Actinomycetota	Micrococcaceae	Rothia	Actinomycetota	Micrococcaceae	Rothia	TRUE	TRUE	TRUE
M09-C1_VLP-e_phage_comp_581_cycle_1	M09-C1	1	1	69.9	Pseudomonadota	Wohlfahrtiimonadaceae	Wohlfahrtiimonas				FALSE	FALSE	FALSE
M09-C2_DNA-m_phage_comp_140_cycle_5	M09-C2	1	1	65.9	Actinomycetota	Micrococcaceae	Rothia	Actinomycetota	Micrococcaceae	Rothia	TRUE	TRUE	TRUE
M09-C2_DNA-m_phage_comp_23_cycle_6	M09-C2	3	3	67.9	Actinomycetota	Micrococcaceae	Rothia	Actinomycetota	Micrococcaceae	Rothia	TRUE	TRUE	TRUE
M09-C2_DNA-m_phage_comp_549_cycle_1	M09-C2	1	1	60	Bacteroidota	Weeksellaceae	Bergeyella	Bacteroidota	Bacteroidaceae	Bacteroides	TRUE	FALSE	FALSE
M09-C2_VLP-e_phage_comp_114_cycle_1	M09-C2	1	1	69.9	Pseudomonadota	Wohlfahrtiimonadaceae	Wohlfahrtiimonas				FALSE	FALSE	FALSE
M09-C3_DNA-m_phage_comp_205_cycle_1	M09-C3	1	1	60	Bacteroidota	Weeksellaceae	Bergeyella	Bacteroidota	Bacteroidaceae	Bacteroides	TRUE	FALSE	FALSE
M09-C3_VLP-e_phage_comp_1058_cycle_3	M09-C3	3	3	67.9	Actinomycetota	Micrococcaceae	Rothia	Actinomycetota	Micrococcaceae	Rothia	TRUE	TRUE	TRUE
M10-C1_DNA-m_phage_comp_21_cycle_3	M10-C1	1	1	67.9				Actinomycetota	Micrococcaceae	Rothia	FALSE	FALSE	FALSE
M10-C2_VLP-e_phage_comp_1372_cycle_1	M10-C2	4	4	54	Pseudomonadota	Wohlfahrtiimonadaceae	Wohlfahrtiimonas	Desulfobacterota	Desulfovibrionaceae	Desulfovibrio	FALSE	FALSE	FALSE
