## Additional file 9 for "Paired viromics resolves the modular ecological architecture of the swine nasopharyngeal phageome"

### Sheet: Table_S23
Table S23. Enrichment of phage family–host phylum associations in the full integrated community dataset (Fisher's exact test).
Phage_family	Host_phylum	a (phage⁺ host⁺)	b (phage⁺ host⁻)	c (phage⁻ host⁺)	d (phage⁻ host⁻)	n_phage_taxon	n_host_taxon	N_total	OR_raw	OR_CI95_low	OR_CI95_high	p-adjusted (BH)	OR_HA	logOR_HA
Aliceevansviridae	Bacillota	5	0	88	172	5	93	265	Inf	1.74005	Inf	0.0136311	21.4407	3.06529
Arquatrovirinae	Actinomycetota	2	0	0	263	2	2	265	Inf	37.2009	Inf	0.000117925	2635	7.87664
Autographiviridae	Bacillota	17	4	76	168	21	93	265	9.31096	2.90634	39.3412	4.72736e-05	8.56572	2.14777
Autographiviridae	Campylobacterota	1	20	0	244	21	1	265	Inf	0.297924	Inf	0.118868	35.7805	3.5774
Autographiviridae	Pseudomonadota	3	18	107	137	21	110	265	0.21441	0.0394374	0.762361	0.0231806	0.241986	-1.41887
Azeredovirinae	Bacillota	3	0	90	172	3	93	265	Inf	0.771869	Inf	0.0775797	13.3425	2.59096
Casjensviridae	Pseudomonadota	3	0	107	155	3	110	265	Inf	0.586537	Inf	0.110594	10.1256	2.31507
Drexlerviridae	Pseudomonadota	3	0	107	155	3	110	265	Inf	0.586537	Inf	0.110594	10.1256	2.31507
Duneviridae	Bacteroidota	2	4	56	203	6	58	265	1.80779	0.159662	12.9878	0.676387	2.00098	0.693639
Duneviridae	Pseudomonadota	4	2	106	153	6	110	265	2.87521	0.403801	32.3215	0.289124	2.59437	0.953342
Gordonclarkvirinae	Pseudomonadota	3	0	107	155	3	110	265	Inf	0.586537	Inf	0.110594	10.1256	2.31507
Guelinviridae	Bacillota	2	0	91	172	2	93	265	Inf	0.348702	Inf	0.175472	9.42623	2.2435
Guernseyvirinae	Pseudomonadota	5	0	105	155	5	110	265	Inf	1.31814	Inf	0.0256808	16.2133	2.78583
Helgolandviridae	Bacteroidota	4	0	54	207	4	58	265	Inf	2.43415	Inf	0.00633677	34.2661	3.53416
Herelleviridae	Bacillota	3	0	90	172	3	93	265	Inf	0.771869	Inf	0.0775797	13.3425	2.59096
Inoviridae	Pseudomonadota	2	0	108	155	2	110	265	Inf	0.26532	Inf	0.217525	7.1659	1.96933
Intestiviridae	Bacillota	2	6	91	166	8	93	265	0.609109	0.0589585	3.49605	0.763089	0.699874	-0.356855
Intestiviridae	Bacteroidota	6	2	52	205	8	58	265	11.6804	2.01445	121.653	0.00571287	10.1771	2.32014
Peduoviridae	Pseudomonadota	57	0	53	155	57	110	265	Inf	41.1587	Inf	6.13417e-26	334.252	5.8119
Queuovirinae	Pseudomonadota	2	0	108	155	2	110	265	Inf	0.26532	Inf	0.217525	7.1659	1.96933
Rountreeviridae	Bacillota	34	1	59	171	35	93	265	96.9945	15.5626	3934.89	8.97973e-16	66.2941	4.1941
Rountreeviridae	Bacteroidota	1	34	57	173	35	58	265	0.0897122	0.00216319	0.560875	0.00571287	0.131191	-2.0311
Salasmaviridae	Bacillota	19	0	74	172	19	93	265	Inf	10.3899	Inf	4.06043e-09	90.302	4.50316
Schitoviridae	Pseudomonadota	22	0	88	155	22	110	265	Inf	9.27642	Inf	5.63399e-09	79.0678	4.37031
Steigviridae	Bacillota	8	4	85	168	12	93	265	3.93089	1.01854	18.3487	0.0579303	3.72255	1.31441
Steigviridae	Bacteroidota	4	8	54	199	12	58	265	1.83764	0.390064	7.17631	0.356412	1.93794	0.661625
Straboviridae	Bacteroidota	1	4	57	203	5	58	265	0.890729	0.0177713	9.23263	1	1.17971	0.165269
Straboviridae	Pseudomonadota	4	1	106	154	5	110	265	5.77575	0.561415	287.576	0.217525	4.35211	1.47066
Suoliviridae	Bacteroidota	22	0	36	207	22	58	265	Inf	29.1882	Inf	8.97973e-16	255.822	5.54448
Vequintavirinae	Pseudomonadota	1	0	109	155	1	110	265	Inf	0.0361303	Inf	0.472349	4.26027	1.44933
Winoviridae	Bacteroidota	18	0	40	207	18	58	265	Inf	21.2505	Inf	1.03278e-12	189.568	5.24475
Zobellviridae	Methanobacteriota	1	1	0	263	2	1	265	Inf	3.37177	Inf	0.0191582	527	6.2672
Zobellviridae	Pseudomonadota	1	1	109	154	2	110	265	1.41094	0.0178441	111.518	1	1.41096	0.34427

### Sheet: Table_S24
Table S24. Enrichment of phage family–host phylum associations within the virulent fraction (Fisher's exact test).
Phage_family	Host_phylum	a (phage⁺ host⁺)	b (phage⁺ host⁻)	c (phage⁻ host⁺)	d (phage⁻ host⁻)	n_phage_taxon	n_host_taxon	N_total	OR_raw	OR_CI95_low	OR_CI95_high	p-adjusted (BH)
Aliceevansviridae	Bacillota	2	0	85	91	2	87	178	Inf	0.196847	Inf	0.323034
Autographiviridae	Bacillota	17	3	70	88	20	87	178	7.05589	1.92963	39.0836	0.00227152
Autographiviridae	Pseudomonadota	3	17	41	117	20	44	178	0.505264	0.090271	1.88	0.46733
Casjensviridae	Pseudomonadota	3	0	41	134	3	44	178	Inf	1.28998	Inf	0.0275589
Drexlerviridae	Pseudomonadota	3	0	41	134	3	44	178	Inf	1.28998	Inf	0.0275589
Guelinviridae	Bacillota	2	0	85	91	2	87	178	Inf	0.196847	Inf	0.323034
Guernseyvirinae	Pseudomonadota	5	0	39	134	5	44	178	Inf	2.97037	Inf	0.00241197
Helgolandviridae	Bacteroidota	1	0	45	132	1	46	178	Inf	0.0735785	Inf	0.323034
Herelleviridae	Bacillota	3	0	84	91	3	87	178	Inf	0.43536	Inf	0.191152
Intestiviridae	Bacillota	2	6	85	85	8	87	178	0.335224	0.0322303	1.94279	0.331915
Intestiviridae	Bacteroidota	6	2	40	130	8	46	178	9.59813	1.63479	100.85	0.0115126
Queuovirinae	Pseudomonadota	2	0	42	134	2	44	178	Inf	0.577815	Inf	0.107236
Rountreeviridae	Bacillota	34	1	53	90	35	87	178	56.7416	8.97815	2342.42	9.20388e-11
Rountreeviridae	Bacteroidota	1	34	45	98	35	46	178	0.0646247	0.00154667	0.411338	0.000733991
Salasmaviridae	Bacillota	19	0	68	91	19	87	178	Inf	5.91743	Inf	2.00827e-06
Schitoviridae	Pseudomonadota	22	0	22	134	22	44	178	Inf	29.6058	Inf	7.0845e-15
Steigviridae	Bacillota	8	4	79	87	12	87	178	2.19304	0.561303	10.345	0.323034
Steigviridae	Bacteroidota	4	8	42	124	12	46	178	1.47271	0.308579	5.84342	0.531468
Straboviridae	Bacteroidota	1	4	45	128	5	46	178	0.712385	0.0141341	7.45018	1
Straboviridae	Pseudomonadota	4	1	40	133	5	44	178	13.0628	1.24723	657.168	0.0275589
Suoliviridae	Bacteroidota	21	0	25	132	21	46	178	Inf	24.69	Inf	8.342e-14
Vequintavirinae	Pseudomonadota	1	0	43	134	1	44	178	Inf	0.0780885	Inf	0.323034
Winoviridae	Bacteroidota	12	0	34	132	12	46	178	Inf	9.96882	Inf	1.68213e-07
Zobellviridae	Methanobacteriota	1	1	0	176	2	1	178	Inf	2.2564	Inf	0.0275589
Zobellviridae	Pseudomonadota	1	1	43	133	2	44	178	3.069	0.0385148	244.081	0.472098

### Sheet: Table_S25
Table S25. Enrichment of phage family–host phylum associations within the temperate fraction (Fisher's exact test).
Phage_family	Host_phylum	a (phage⁺ host⁺)	b (phage⁺ host⁻)	c (phage⁻ host⁺)	d (phage⁻ host⁻)	n_phage_taxon	n_host_taxon	N_total	OR_raw	OR_CI95_low	OR_CI95_high	p-adjusted (BH)
Aliceevansviridae	Bacillota	3	0	3	79	3	6	85	Inf	6.98704	Inf	0.000556849
Arquatrovirinae	Actinomycetota	2	0	0	83	2	2	85	Inf	11.7087	Inf	0.000616246
Autographiviridae	Campylobacterota	1	0	0	84	1	1	85	Inf	2.15388	Inf	0.0184874
Azeredovirinae	Bacillota	3	0	3	79	3	6	85	Inf	6.98704	Inf	0.000556849
Duneviridae	Bacteroidota	2	4	10	69	6	12	85	3.37971	0.272652	27.4297	0.242791
Duneviridae	Pseudomonadota	4	2	60	19	6	64	85	0.637077	0.083509	7.56281	0.633901
Gordonclarkvirinae	Pseudomonadota	3	0	61	21	3	64	85	Inf	0.133685	Inf	0.628505
Helgolandviridae	Bacteroidota	3	0	9	73	3	12	85	Inf	2.79947	Inf	0.00408356
Peduoviridae	Pseudomonadota	57	0	7	21	57	64	85	Inf	30.9242	Inf	2.99721e-13
Suoliviridae	Bacteroidota	1	0	11	73	1	12	85	Inf	0.155983	Inf	0.194118
Winoviridae	Bacteroidota	6	0	6	73	6	12	85	Inf	10.5592	Inf	1.16199e-05
