## Additional file 10 for "Paired viromics resolves the modular ecological architecture of the swine nasopharyngeal phageome"

### Sheet: Table_S26
Table S26. Enrichment of phage family–host family associations in the full integrated community dataset (Fisher's exact test).
Phage_family	Host_family	a (phage⁺ host⁺)	b (phage⁺ host⁻)	c (phage⁻ host⁺)	d (phage⁻ host⁻)	n_phage_taxon	n_host_taxon	N_total	OR_raw	OR_CI95_low	OR_CI95_high	p-adjusted (BH)	OR_HA	logOR_HA
Aliceevansviridae	Streptococcaceae	5	0	27	217	5	32	249	Inf	6.82203	Inf	0.00014974	87	4.46591
Autographiviridae	Acidaminococcaceae	5	16	0	228	21	5	249	Inf	11.5586	Inf	1.89261e-05	152.333	5.02607
Autographiviridae	Burkholderiaceae_A	1	20	0	228	21	1	249	Inf	0.278388	Inf	0.117249	33.439	3.50972
Autographiviridae	Campylobacteraceae	1	20	0	228	21	1	249	Inf	0.278388	Inf	0.117249	33.439	3.50972
Autographiviridae	Dialisteraceae	3	18	0	228	21	3	249	Inf	4.77057	Inf	0.00156955	86.4595	4.45968
Autographiviridae	Enterobacteriaceae	1	20	21	207	21	22	249	0.493955	0.0113607	3.42147	0.716426	0.706183	-0.347881
Autographiviridae	Megasphaeraceae	9	12	0	228	21	9	249	Inf	31.4253	Inf	4.71689e-10	347.32	5.85025
Autographiviridae	Pasteurellaceae	1	20	22	206	21	23	249	0.469283	0.0108142	3.23666	0.716426	0.671545	-0.398175
Casjensviridae	Acetobacteraceae	1	2	0	246	3	1	249	Inf	2.10257	Inf	0.0214608	295.8	5.68968
Casjensviridae	Enterobacteriaceae	1	2	21	225	3	22	249	5.29058	0.0867121	105.64	0.288825	6.29302	1.83944
Casjensviridae	Xanthomonadaceae	1	2	0	246	3	1	249	Inf	2.10257	Inf	0.0214608	295.8	5.68968
Drexlerviridae	Enterobacteriaceae	3	0	19	227	3	22	249	Inf	4.5196	Inf	0.00172651	81.6667	4.40265
Duneviridae	Moraxellaceae	4	2	36	207	6	40	249	11.3156	1.55744	129.543	0.0149737	10.2329	2.32561
Duneviridae	UBA932	1	5	3	240	6	4	249	15.3596	0.254391	238.025	0.122094	18.7403	2.93067
Duneviridae	Weeksellaceae	1	5	12	231	6	13	249	3.81355	0.0752021	38.3056	0.316398	5.05091	1.61957
Guelinviridae	Peptostreptococcaceae	2	0	0	247	2	2	249	Inf	34.9561	Inf	0.000153841	2475	7.814
Helgolandviridae	Bacteroidaceae	4	0	34	211	4	38	249	Inf	3.86495	Inf	0.00149512	55.1739	4.01049
Herelleviridae	Ruminococcaceae	1	2	0	246	3	1	249	Inf	2.10257	Inf	0.0214608	295.8	5.68968
Herelleviridae	Staphylococcaceae	2	1	14	232	3	16	249	31.7257	1.56611	1931.96	0.0214608	26.7241	3.28557
Inoviridae	Aeromonadaceae	1	1	1	246	2	2	249	173.955	1.57189	15432	0.026877	164.333	5.1019
Inoviridae	Wohlfahrtiimonadaceae	1	1	1	246	2	2	249	173.955	1.57189	15432	0.026877	164.333	5.1019
Intestiviridae	Bacteroidaceae	3	5	35	206	8	38	249	3.506	0.52132	18.9605	0.134718	3.70166	1.30878
Intestiviridae	UBA660	2	6	5	236	8	7	249	15.1737	1.21732	120.414	0.0285787	16.5385	2.80569
Intestiviridae	UBA932	3	5	1	240	8	4	249	126.762	8.66366	7082.61	0.000353286	102.03	4.62527
Peduoviridae	Aeromonadaceae	1	56	1	191	57	2	249	3.38943	0.0426941	268.498	0.445193	3.38938	1.22065
Peduoviridae	Enterobacteriaceae	12	45	10	182	57	22	249	4.81294	1.78051	13.3155	0.00194781	4.77499	1.56339
Peduoviridae	Moraxellaceae	23	34	17	175	57	40	249	6.88901	3.15633	15.3695	1.64428e-06	6.83106	1.92148
Peduoviridae	Neisseriaceae	6	51	0	192	57	6	249	Inf	4.23024	Inf	0.000442632	48.5922	3.88346
Peduoviridae	Pasteurellaceae	14	43	9	183	57	23	249	6.55182	2.45771	18.3855	0.000179518	6.4386	1.86231
Peduoviridae	Wohlfahrtiimonadaceae	1	56	1	191	57	2	249	3.38943	0.0426941	268.498	0.445193	3.38938	1.22065
Rountreeviridae	Flavobacteriaceae	1	34	1	213	35	2	249	6.18905	0.0775443	491.857	0.304606	6.18841	1.82268
Rountreeviridae	Lactobacillaceae	1	34	0	214	35	1	249	Inf	0.156777	Inf	0.174175	18.6522	2.92596
Rountreeviridae	Staphylococcaceae	14	21	2	212	35	16	249	68.0604	14.2424	652.426	1.59556e-10	57.3256	4.04875
Rountreeviridae	Streptococcaceae	19	16	13	201	35	32	249	17.9413	7.03663	47.965	4.71689e-10	17.6397	2.87015
Salasmaviridae	Acutalibacteraceae	1	18	1	229	19	2	249	12.41	0.153598	993.468	0.178364	12.4054	2.51813
Salasmaviridae	CAG-508	1	18	0	230	19	1	249	Inf	0.310391	Inf	0.111523	37.3784	3.62109
Salasmaviridae	Erysipelotrichaceae	2	17	0	230	19	2	249	Inf	2.34179	Inf	0.0126273	65.8571	4.18749
Salasmaviridae	Oscillospiraceae	2	17	0	230	19	2	249	Inf	2.34179	Inf	0.0126273	65.8571	4.18749
Salasmaviridae	Streptococcaceae	8	11	24	206	19	32	249	6.16651	1.95214	18.8268	0.00224208	6.22981	1.82935
Salasmaviridae	UBA660	5	14	2	228	19	7	249	38.9499	5.78006	440.549	0.00014974	34.669	3.54584
Schitoviridae	Enterobacteriaceae	1	21	21	206	22	22	249	0.468221	0.0107918	3.22784	0.716426	0.670092	-0.40034
Schitoviridae	Moraxellaceae	13	9	27	200	22	40	249	10.5275	3.76549	30.8295	1.05863e-05	10.3608	2.33803
Schitoviridae	Pasteurellaceae	8	14	15	212	22	23	249	7.95128	2.48823	24.4858	0.000738298	8.03671	2.08402
Steigviridae	Acutalibacteraceae	1	11	1	236	12	2	249	20.5847	0.250678	1663.06	0.122094	20.5652	3.0236
Steigviridae	Anaeroplasmataceae	1	11	0	237	12	1	249	Inf	0.506403	Inf	0.0722892	61.9565	4.12643
Steigviridae	Bacteroidaceae	2	10	36	201	12	38	249	1.11619	0.114327	5.563	1	1.31442	0.273393
Steigviridae	CAG-288	2	10	0	237	12	2	249	Inf	3.89467	Inf	0.00529749	113.095	4.72823
Steigviridae	Flavobacteriaceae	1	11	1	236	12	2	249	20.5847	0.250678	1663.06	0.122094	20.5652	3.0236
Steigviridae	Lachnospiraceae	4	8	0	237	12	4	249	Inf	15.8353	Inf	2.00524e-05	251.471	5.52733
Steigviridae	Paludibacteraceae	1	11	0	237	12	1	249	Inf	0.506403	Inf	0.0722892	61.9565	4.12643
Straboviridae	Bacteroidaceae	1	4	37	207	5	38	249	1.39655	0.0276617	14.6313	0.608993	1.84444	0.612178
Straboviridae	Enterobacteriaceae	4	1	18	226	5	22	249	48.1498	4.47747	2440.53	0.000738298	36.7297	3.60359
Suoliviridae	Bacteroidaceae	22	0	16	211	22	38	249	Inf	62.0276	Inf	7.11892e-20	576.818	6.35753
Winoviridae	Bacteroidaceae	6	12	32	199	18	38	249	3.09023	0.886662	9.69045	0.0615968	3.192	1.16065
Winoviridae	Weeksellaceae	12	6	1	230	18	13	249	404.789	48.3187	16384	7.41419e-14	295.513	5.68871
Zobellviridae	Burkholderiaceae	1	1	0	247	2	1	249	Inf	3.16661	Inf	0.0163511	495	6.20456
Zobellviridae	Methanobacteriaceae	1	1	0	247	2	1	249	Inf	3.16661	Inf	0.0163511	495	6.20456

### Sheet: Table_S27
Table S27. Enrichment of phage family–host family associations within the virulent fraction (Fisher's exact test).
Phage_family	Host_family	a (phage⁺ host⁺)	b (phage⁺ host⁻)	c (phage⁻ host⁺)	d (phage⁻ host⁻)	n_phage_taxon	n_host_taxon	N_total	OR_raw	OR_CI95_low	OR_CI95_high	p-adjusted (BH)
Aliceevansviridae	Streptococcaceae	2	0	27	141	2	29	170	Inf	0.929131	Inf	0.0478299
Autographiviridae	Acidaminococcaceae	5	15	0	150	20	5	170	Inf	8.03427	Inf	7.20552e-05
Autographiviridae	Burkholderiaceae_A	1	19	0	150	20	1	170	Inf	0.192308	Inf	0.166983
Autographiviridae	Dialisteraceae	3	17	0	150	20	3	170	Inf	3.30139	Inf	0.00415693
Autographiviridae	Enterobacteriaceae	1	19	9	141	20	10	170	0.825438	0.0178831	6.56973	1
Autographiviridae	Megasphaeraceae	9	11	0	150	20	9	170	Inf	22.1949	Inf	7.01232e-09
Autographiviridae	Pasteurellaceae	1	19	8	142	20	9	170	0.934563	0.0200137	7.66049	1
Casjensviridae	Acetobacteraceae	1	2	0	167	3	1	170	Inf	1.42732	Inf	0.0323529
Casjensviridae	Enterobacteriaceae	1	2	9	158	3	10	170	8.51426	0.134024	178.698	0.204382
Casjensviridae	Xanthomonadaceae	1	2	0	167	3	1	170	Inf	1.42732	Inf	0.0323529
Drexlerviridae	Enterobacteriaceae	3	0	7	160	3	10	170	Inf	7.59671	Inf	0.00050489
Guelinviridae	Peptostreptococcaceae	2	0	0	168	2	2	170	Inf	23.7698	Inf	0.00025525
Helgolandviridae	Bacteroidaceae	1	0	27	142	1	28	170	Inf	0.130037	Inf	0.204382
Herelleviridae	Ruminococcaceae	1	2	0	167	3	1	170	Inf	1.42732	Inf	0.0323529
Herelleviridae	Staphylococcaceae	2	1	14	153	3	16	170	20.9434	1.03186	1284.16	0.0416568
Intestiviridae	Bacteroidaceae	3	5	25	137	8	28	170	3.25659	0.475848	17.9919	0.173798
Intestiviridae	UBA660	2	6	5	157	8	7	170	10.1094	0.809155	80.6671	0.059114
Intestiviridae	UBA932	3	5	0	162	8	3	170	Inf	10.018	Inf	0.00025525
Rountreeviridae	Flavobacteriaceae	1	34	1	134	35	2	170	3.89893	0.0487845	310.794	0.417825
Rountreeviridae	Lactobacillaceae	1	34	0	135	35	1	170	Inf	0.098901	Inf	0.244833
Rountreeviridae	Staphylococcaceae	14	21	2	133	35	16	170	42.7273	8.89217	413.594	1.67957e-08
Rountreeviridae	Streptococcaceae	19	16	10	125	35	29	170	14.4609	5.35573	41.7999	2.89264e-08
Salasmaviridae	Acutalibacteraceae	1	18	1	150	19	2	170	8.13742	0.100611	654.386	0.24504
Salasmaviridae	CAG-508	1	18	0	151	19	1	170	Inf	0.203779	Inf	0.163922
Salasmaviridae	Erysipelotrichaceae	2	17	0	151	19	2	170	Inf	1.53587	Inf	0.0249416
Salasmaviridae	Oscillospiraceae	2	17	0	151	19	2	170	Inf	1.53587	Inf	0.0249416
Salasmaviridae	Streptococcaceae	8	11	21	130	19	29	170	4.44669	1.3829	13.8629	0.0145225
Salasmaviridae	UBA660	5	14	2	149	19	7	170	25.4657	3.76772	288.936	0.000594248
Schitoviridae	Enterobacteriaceae	1	21	9	139	22	10	170	0.736652	0.0160296	5.81414	1
Schitoviridae	Moraxellaceae	13	9	0	148	22	13	170	Inf	39.463	Inf	7.34235e-13
Schitoviridae	Pasteurellaceae	8	14	1	147	22	9	170	79.2132	9.56986	3656.67	1.14093e-06
Steigviridae	Acutalibacteraceae	1	11	1	157	12	2	170	13.7086	0.166767	1114.98	0.176753
Steigviridae	Anaeroplasmataceae	1	11	0	158	12	1	170	Inf	0.337607	Inf	0.107099
Steigviridae	Bacteroidaceae	2	10	26	132	12	28	170	1.01529	0.102406	5.18737	1
Steigviridae	CAG-288	2	10	0	158	12	2	170	Inf	2.59408	Inf	0.0126349
Steigviridae	Flavobacteriaceae	1	11	1	157	12	2	170	13.7086	0.166767	1114.98	0.176753
Steigviridae	Lachnospiraceae	4	8	0	158	12	4	170	Inf	10.5389	Inf	7.20552e-05
Steigviridae	Paludibacteraceae	1	11	0	158	12	1	170	Inf	0.337607	Inf	0.107099
Straboviridae	Bacteroidaceae	1	4	27	138	5	28	170	1.27579	0.0250301	13.5604	1
Straboviridae	Enterobacteriaceae	4	1	6	159	5	10	170	94.5388	7.96936	5025.19	0.000133582
Suoliviridae	Bacteroidaceae	21	0	7	142	21	28	170	Inf	78.2018	Inf	1.39696e-19
Winoviridae	Weeksellaceae	12	0	0	158	12	12	170	Inf	234.769	Inf	2.69102e-17
Zobellviridae	Burkholderiaceae	1	1	0	168	2	1	170	Inf	2.15388	Inf	0.0249416
Zobellviridae	Methanobacteriaceae	1	1	0	168	2	1	170	Inf	2.15388	Inf	0.0249416

### Sheet: Table_S28
Table S28. Enrichment of phage family–host family associations within the temperate fraction (Fisher's exact test).
Phage_family	Host_family	a (phage⁺ host⁺)	b (phage⁺ host⁻)	c (phage⁻ host⁺)	d (phage⁻ host⁻)	n_phage_taxon	n_host_taxon	N_total	OR_raw	OR_CI95_low	OR_CI95_high	p-adjusted (BH)
Aliceevansviridae	Streptococcaceae	3	0	0	74	3	3	77	Inf	20.1332	Inf	9.56938e-05
Autographiviridae	Campylobacteraceae	1	0	0	76	1	1	77	Inf	1.94872	Inf	0.0434917
Duneviridae	Moraxellaceae	4	2	23	48	6	27	77	4.08979	0.54139	48.3121	0.223965
Duneviridae	UBA932	1	5	0	71	6	1	77	Inf	0.303419	Inf	0.136364
Duneviridae	Weeksellaceae	1	5	0	71	6	1	77	Inf	0.303419	Inf	0.136364
Helgolandviridae	Bacteroidaceae	3	0	7	67	3	10	77	Inf	3.16206	Inf	0.0076555
Peduoviridae	Aeromonadaceae	1	56	0	20	57	1	77	Inf	0.00901234	Inf	1
Peduoviridae	Enterobacteriaceae	12	45	0	20	57	12	77	Inf	1.09006	Inf	0.0690076
Peduoviridae	Moraxellaceae	23	34	4	16	57	27	77	2.6736	0.732439	12.4105	0.17619
Peduoviridae	Neisseriaceae	6	51	0	20	57	6	77	Inf	0.418129	Inf	0.385289
Peduoviridae	Pasteurellaceae	14	43	0	20	57	14	77	Inf	1.35449	Inf	0.0434917
Peduoviridae	Wohlfahrtiimonadaceae	1	56	0	20	57	1	77	Inf	0.00901234	Inf	1
Suoliviridae	Bacteroidaceae	1	0	9	67	1	10	77	Inf	0.171795	Inf	0.181818
Winoviridae	Bacteroidaceae	6	0	4	67	6	10	77	Inf	12.9755	Inf	1.24002e-05
