## Additional file 11 for "Paired viromics resolves the modular ecological architecture of the swine nasopharyngeal phageome"

### Sheet: Table_S29
Table S29. Enrichment of phage family–host genus associations in the full integrated community dataset (Fisher's exact test).
Phage_family	Host_genus	a (phage⁺ host⁺)	b (phage⁺ host⁻)	c (phage⁻ host⁺)	d (phage⁻ host⁻)	n_phage_taxon	n_host_taxon	N_total	OR_raw	OR_CI95_low	OR_CI95_high	p-adjusted (BH)	OR_HA	logOR_HA
Aliceevansviridae	Streptococcus	5	0	27	233	5	32	265	Inf	7.32649	Inf	0.000136189	93.4	4.53689
Arquatrovirinae	Rothia	2	0	0	263	2	2	265	Inf	37.2009	Inf	0.00017878	2635	7.87664
Autographiviridae	Acidaminococcus	1	20	0	244	21	1	265	Inf	0.297924	Inf	0.10133	35.7805	3.5774
Autographiviridae	Allisonella	2	19	0	244	21	2	265	Inf	2.24091	Inf	0.0146334	62.6923	4.13824
Autographiviridae	Campylobacter	1	20	0	244	21	1	265	Inf	0.297924	Inf	0.10133	35.7805	3.5774
Autographiviridae	Dialister	1	20	0	244	21	1	265	Inf	0.297924	Inf	0.10133	35.7805	3.5774
Autographiviridae	Duodenibacillus	1	20	0	244	21	1	265	Inf	0.297924	Inf	0.10133	35.7805	3.5774
Autographiviridae	Escherichia	1	20	28	216	21	29	265	0.386718	0.00899276	2.61495	0.499248	0.555841	-0.587273
Autographiviridae	Megasphaera	9	12	0	244	21	9	265	Inf	33.6553	Inf	4.93636e-10	371.64	5.91793
Autographiviridae	Pasteurella	1	20	0	244	21	1	265	Inf	0.297924	Inf	0.10133	35.7805	3.5774
Autographiviridae	Phascolarctobacterium_A	4	17	0	244	21	4	265	Inf	8.50487	Inf	0.00017878	125.743	4.83424
Azeredovirinae	Staphylococcus	3	0	16	246	3	19	265	Inf	5.73122	Inf	0.00117367	104.576	4.64991
Casjensviridae	BOG-930	1	2	0	262	3	1	265	Inf	2.23931	Inf	0.0220755	315	5.75257
Casjensviridae	Klebsiella	1	2	0	262	3	1	265	Inf	2.23931	Inf	0.0220755	315	5.75257
Casjensviridae	Pseudoxanthomonas_A	1	2	0	262	3	1	265	Inf	2.23931	Inf	0.0220755	315	5.75257
Drexlerviridae	Escherichia	3	0	26	236	3	29	265	Inf	3.5107	Inf	0.00357467	62.4717	4.13471
Duneviridae	Cryptobacteroides	1	5	3	256	6	4	265	16.3797	0.271349	253.705	0.109793	19.987	2.99508
Duneviridae	Moraxella	4	2	30	229	6	34	265	14.9686	2.04785	171.916	0.0079559	13.5443	2.60596
Duneviridae	Riemerella	1	5	1	258	6	2	265	47.1967	0.548376	3892.92	0.0671478	47	3.85015
Gordonclarkvirinae	Escherichia	3	0	26	236	3	29	265	Inf	3.5107	Inf	0.00357467	62.4717	4.13471
Guelinviridae	Romboutsia	1	1	0	263	2	1	265	Inf	3.37177	Inf	0.0163522	527	6.2672
Guelinviridae	Terrisporobacter	1	1	0	263	2	1	265	Inf	3.37177	Inf	0.0163522	527	6.2672
Guernseyvirinae	Escherichia	4	1	25	235	5	29	265	36.5234	3.44344	1836.14	0.00181627	27.7059	3.32164
Guernseyvirinae	Salmonella	1	4	1	259	5	2	265	57.956	0.660743	4825.57	0.0608562	57.6667	4.05468
Helgolandviridae	Alloprevotella	2	2	0	261	4	2	265	Inf	14.4831	Inf	0.000743282	523	6.25958
Helgolandviridae	Prevotella	2	2	30	231	4	32	265	7.59304	0.532426	108.36	0.101226	7.59016	2.02685
Herelleviridae	Gemmiger	1	2	0	262	3	1	265	Inf	2.23931	Inf	0.0220755	315	5.75257
Herelleviridae	Staphylococcus	2	1	17	245	3	19	265	27.7998	1.38419	1683.88	0.0254562	23.381	3.15192
Inoviridae	Aeromonas	1	1	1	262	2	2	265	184.786	1.67415	16211.8	0.026114	175	5.16479
Inoviridae	Wohlfahrtiimonas	1	1	1	262	2	2	265	184.786	1.67415	16211.8	0.026114	175	5.16479
Intestiviridae	CAG-302	1	7	0	257	8	1	265	Inf	0.823717	Inf	0.0501004	103	4.63473
Intestiviridae	Cryptobacteroides	3	5	1	256	8	4	265	135.18	9.24286	7516.33	0.0003744	108.818	4.68968
Intestiviridae	Onthousia	1	7	0	257	8	1	265	Inf	0.823717	Inf	0.0501004	103	4.63473
Intestiviridae	Prevotella	3	5	29	228	8	32	265	4.67273	0.690083	25.4695	0.085076	4.92912	1.59516
Peduoviridae	Aeromonas	1	56	1	207	57	2	265	3.67302	0.0462704	290.816	0.410903	3.67257	1.30089
Peduoviridae	Escherichia	10	47	19	189	57	29	265	2.10951	0.81921	5.15175	0.111993	2.14818	0.76462
Peduoviridae	Glaesserella	12	45	8	200	57	20	265	6.60022	2.32651	19.7932	0.000494111	6.48028	1.86876
Peduoviridae	Haemophilus_D	2	55	0	208	57	2	265	Inf	0.691001	Inf	0.0671478	18.7838	2.93299
Peduoviridae	Moraxella	23	34	11	197	57	34	265	11.9396	5.06388	29.8255	5.9517e-09	11.6982	2.45943
Peduoviridae	Morganella	1	56	0	208	57	1	265	Inf	0.0935672	Inf	0.239677	11.0708	2.40431
Peduoviridae	Neisseria	6	51	0	208	57	6	265	Inf	4.58459	Inf	0.000389361	52.6311	3.96331
Peduoviridae	Salmonella	1	56	1	207	57	2	265	3.67302	0.0462704	290.816	0.410903	3.67257	1.30089
Peduoviridae	Wohlfahrtiimonas	1	56	1	207	57	2	265	3.67302	0.0462704	290.816	0.410903	3.67257	1.30089
Queuovirinae	Escherichia	2	0	27	236	2	29	265	Inf	1.55701	Inf	0.0220809	43	3.7612
Rountreeviridae	Lactobacillus	1	34	0	230	35	1	265	Inf	0.168498	Inf	0.151498	20.0435	2.9979
Rountreeviridae	Mariniflexile	1	34	0	230	35	1	265	Inf	0.168498	Inf	0.151498	20.0435	2.9979
Rountreeviridae	Staphylococcus	14	21	5	225	35	19	265	29.1858	8.88431	114.099	5.12779e-09	27.6512	3.31967
Rountreeviridae	Streptococcus	19	16	13	217	35	32	265	19.3661	7.60316	51.6546	4.93636e-10	19.0404	2.94656
Salasmaviridae	CAG-269	1	18	0	246	19	1	265	Inf	0.331984	Inf	0.101226	39.973	3.6882
Salasmaviridae	Holdemanella	2	17	0	246	19	2	265	Inf	2.50481	Inf	0.0123001	70.4286	4.2546
Salasmaviridae	Onthocola_B	2	17	0	246	19	2	265	Inf	2.50481	Inf	0.0123001	70.4286	4.2546
Salasmaviridae	Ruminococcus_E	1	18	1	245	19	2	265	13.2751	0.164329	1061.86	0.156574	13.2703	2.58553
Salasmaviridae	Streptococcus	8	11	24	222	19	32	265	6.64471	2.10489	20.2701	0.00181627	6.71251	1.90397
Salasmaviridae	UBA3789	3	16	0	246	19	3	265	Inf	5.73122	Inf	0.00117367	104.576	4.64991
Salasmaviridae	Vescimonas	2	17	0	246	19	2	265	Inf	2.50481	Inf	0.0123001	70.4286	4.2546
Schitoviridae	Escherichia	1	21	28	215	22	29	265	0.366636	0.00854423	2.46707	0.499248	0.52754	-0.639531
Schitoviridae	Glaesserella	8	14	12	231	22	20	265	10.7921	3.27741	34.6788	0.000225987	10.8566	2.38477
Schitoviridae	Moraxella	7	15	27	216	22	34	265	3.7069	1.17119	10.7516	0.0235897	3.80938	1.33747
Schitoviridae	Moraxella_A	6	16	0	243	22	6	265	Inf	15.7412	Inf	2.13486e-06	191.848	5.25671
Steigviridae	Anaeroplasma	1	11	0	253	12	1	265	Inf	0.540592	Inf	0.0671478	66.1304	4.19163
Steigviridae	CAG-568	2	10	0	253	12	2	265	Inf	4.158	Inf	0.00545073	120.714	4.79343
Steigviridae	Flavobacterium	1	11	0	253	12	1	265	Inf	0.540592	Inf	0.0671478	66.1304	4.19163
Steigviridae	Lachnospira	4	8	0	253	12	4	265	Inf	16.9109	Inf	2.74604e-05	268.412	5.59252
Steigviridae	Prevotella	2	10	30	223	12	32	265	1.48412	0.151124	7.4698	0.651933	1.74473	0.5566
Steigviridae	RF16	1	11	0	253	12	1	265	Inf	0.540592	Inf	0.0671478	66.1304	4.19163
Steigviridae	Ruminococcus_E	1	11	1	252	12	2	265	21.9775	0.267673	1773.28	0.109793	21.9565	3.08906
Straboviridae	Escherichia	4	1	25	235	5	29	265	36.5234	3.44344	1836.14	0.00181627	27.7059	3.32164
Straboviridae	Prevotella	1	4	31	229	5	32	265	1.84144	0.036341	19.408	0.499248	2.42857	0.887303
Suoliviridae	Prevotella	22	0	10	233	22	32	265	Inf	101.73	Inf	6.76616e-23	1000.71	6.90847
Vequintavirinae	Escherichia	1	0	28	236	1	29	265	Inf	0.208665	Inf	0.131321	24.8947	3.21466
Winoviridae	Bacteroides	4	14	0	247	18	4	265	Inf	10.2407	Inf	0.000118828	153.621	5.03449
Winoviridae	Bergeyella	3	15	0	247	18	3	265	Inf	6.09989	Inf	0.00109239	111.774	4.71648
Winoviridae	Bergeyella_A	4	14	0	247	18	4	265	Inf	10.2407	Inf	0.000118828	153.621	5.03449
Winoviridae	JABCPE02	4	14	0	247	18	4	265	Inf	10.2407	Inf	0.000118828	153.621	5.03449
Winoviridae	Prevotella	2	16	30	217	18	32	265	0.904527	0.0962499	4.16267	1	1.08048	0.0774025
Winoviridae	Riemerella	1	17	1	246	18	2	265	14.0941	0.17417	1128.11	0.151498	14.0857	2.64516
Zobellviridae	Methanobrevibacter_A	1	1	0	263	2	1	265	Inf	3.37177	Inf	0.0163522	527	6.2672
Zobellviridae	Oxalobacter	1	1	0	263	2	1	265	Inf	3.37177	Inf	0.0163522	527	6.2672

### Sheet: Table_S30
Table S30. Enrichment of phage family–host genus associations within the virulent fraction (Fisher's exact test).
Phage_family	Host_genus	a (phage⁺ host⁺)	b (phage⁺ host⁻)	c (phage⁻ host⁺)	d (phage⁻ host⁻)	n_phage_taxon	n_host_taxon	N_total	OR_raw	OR_CI95_low	OR_CI95_high	p-adjusted (BH)
Aliceevansviridae	Streptococcus	3	0	0	82	3	3	85	Inf	22.3155	Inf	7.42466e-05
Arquatrovirinae	Rothia	2	0	0	83	2	2	85	Inf	11.7087	Inf	0.00154062
Autographiviridae	Campylobacter	1	0	0	84	1	1	85	Inf	2.15388	Inf	0.0323529
Azeredovirinae	Staphylococcus	3	0	0	82	3	3	85	Inf	22.3155	Inf	7.42466e-05
Duneviridae	Cryptobacteroides	1	5	0	79	6	1	85	Inf	0.337607	Inf	0.110924
Duneviridae	Moraxella	4	2	23	56	6	27	85	4.76727	0.633455	56.0961	0.113981
Duneviridae	Riemerella	1	5	0	79	6	1	85	Inf	0.337607	Inf	0.110924
Gordonclarkvirinae	Escherichia	3	0	10	72	3	13	85	Inf	2.52352	Inf	0.0127407
Helgolandviridae	Alloprevotella	1	2	0	82	3	1	85	Inf	0.700853	Inf	0.0761548
Helgolandviridae	Prevotella	2	1	3	79	3	5	85	44.2122	1.8705	3047.8	0.0257742
Peduoviridae	Aeromonas	1	56	0	28	57	1	85	Inf	0.012611	Inf	1
Peduoviridae	Escherichia	10	47	3	25	57	13	85	1.76201	0.40303	10.8661	0.686993
Peduoviridae	Glaesserella	12	45	0	28	57	12	85	Inf	1.55874	Inf	0.0257742
Peduoviridae	Haemophilus_D	2	55	0	28	57	2	85	Inf	0.0918245	Inf	1
Peduoviridae	Moraxella	23	34	4	24	57	27	85	3.99776	1.15338	17.9505	0.0597077
Peduoviridae	Morganella	1	56	0	28	57	1	85	Inf	0.012611	Inf	1
Peduoviridae	Neisseria	6	51	0	28	57	6	85	Inf	0.595459	Inf	0.23562
Peduoviridae	Salmonella	1	56	0	28	57	1	85	Inf	0.012611	Inf	1
Peduoviridae	Wohlfahrtiimonas	1	56	0	28	57	1	85	Inf	0.012611	Inf	1
Suoliviridae	Prevotella	1	0	4	80	1	5	85	Inf	0.410256	Inf	0.107843
Winoviridae	Bacteroides	4	2	0	79	6	4	85	Inf	13.7368	Inf	7.42466e-05
Winoviridae	Prevotella	2	4	3	76	6	5	85	11.8058	0.783925	140.446	0.0761548

### Sheet: Table_S31
Table S31. Enrichment of phage family–host genus associations within the temperate fraction (Fisher's exact test).
Phage_family	Host_genus	a (phage⁺ host⁺)	b (phage⁺ host⁻)	c (phage⁻ host⁺)	d (phage⁻ host⁻)	n_phage_taxon	n_host_taxon	N_total	OR_raw	OR_CI95_low	OR_CI95_high	p-adjusted (BH)
Aliceevansviridae	Streptococcus	2	0	27	149	2	29	178	Inf	0.982009	Inf	0.041973
Autographiviridae	Acidaminococcus	1	19	0	158	20	1	178	Inf	0.202564	Inf	0.130704
Autographiviridae	Allisonella	2	18	0	158	20	2	178	Inf	1.52444	Inf	0.0237065
Autographiviridae	Dialister	1	19	0	158	20	1	178	Inf	0.202564	Inf	0.130704
Autographiviridae	Duodenibacillus	1	19	0	158	20	1	178	Inf	0.202564	Inf	0.130704
Autographiviridae	Escherichia	1	19	15	143	20	16	178	0.503312	0.0113339	3.65449	1
Autographiviridae	Megasphaera	9	11	0	158	20	9	178	Inf	23.3936	Inf	1.18933e-08
Autographiviridae	Pasteurella	1	19	0	158	20	1	178	Inf	0.202564	Inf	0.130704
Autographiviridae	Phascolarctobacterium_A	4	16	0	158	20	4	178	Inf	5.80444	Inf	0.000569187
Casjensviridae	BOG-930	1	2	0	175	3	1	178	Inf	1.49569	Inf	0.0291113
Casjensviridae	Klebsiella	1	2	0	175	3	1	178	Inf	1.49569	Inf	0.0291113
Casjensviridae	Pseudoxanthomonas_A	1	2	0	175	3	1	178	Inf	1.49569	Inf	0.0291113
Drexlerviridae	Escherichia	3	0	13	162	3	16	178	Inf	4.53946	Inf	0.00215868
Guelinviridae	Romboutsia	1	1	0	176	2	1	178	Inf	2.2564	Inf	0.0228732
Guelinviridae	Terrisporobacter	1	1	0	176	2	1	178	Inf	2.2564	Inf	0.0228732
Guernseyvirinae	Escherichia	4	1	12	161	5	16	178	50.5076	4.56306	2607.12	0.000865781
Guernseyvirinae	Salmonella	1	4	0	173	5	1	178	Inf	0.887179	Inf	0.0444757
Helgolandviridae	Alloprevotella	1	0	0	177	1	1	178	Inf	4.53812	Inf	0.0160112
Herelleviridae	Gemmiger	1	2	0	175	3	1	178	Inf	1.49569	Inf	0.0291113
Herelleviridae	Staphylococcus	2	1	14	161	3	16	178	22.0449	1.08598	1350.11	0.0362803
Intestiviridae	CAG-302	1	7	0	170	8	1	178	Inf	0.544866	Inf	0.0674157
Intestiviridae	Cryptobacteroides	3	5	0	170	8	3	178	Inf	10.5148	Inf	0.00031399
Intestiviridae	Onthousia	1	7	0	170	8	1	178	Inf	0.544866	Inf	0.0674157
Intestiviridae	Prevotella	3	5	24	146	8	27	178	3.61225	0.527008	19.9961	0.130704
Queuovirinae	Escherichia	2	0	14	162	2	16	178	Inf	1.96913	Inf	0.0206763
Rountreeviridae	Lactobacillus	1	34	0	143	35	1	178	Inf	0.104762	Inf	0.215536
Rountreeviridae	Mariniflexile	1	34	0	143	35	1	178	Inf	0.104762	Inf	0.215536
Rountreeviridae	Staphylococcus	14	21	2	141	35	16	178	45.2934	9.43473	438.181	1.88344e-08
Rountreeviridae	Streptococcus	19	16	10	133	35	29	178	15.3838	5.70562	44.3808	2.37149e-08
Salasmaviridae	CAG-269	1	18	0	159	19	1	178	Inf	0.214575	Inf	0.130704
Salasmaviridae	Holdemanella	2	17	0	159	19	2	178	Inf	1.61746	Inf	0.0228732
Salasmaviridae	Onthocola_B	2	17	0	159	19	2	178	Inf	1.61746	Inf	0.0228732
Salasmaviridae	Ruminococcus_E	1	18	1	158	19	2	178	8.56861	0.105977	688.828	0.217921
Salasmaviridae	Streptococcus	8	11	21	138	19	29	178	4.7192	1.46904	14.6992	0.012569
Salasmaviridae	UBA3789	3	16	0	159	19	3	178	Inf	3.69851	Inf	0.00351556
Salasmaviridae	Vescimonas	2	17	0	159	19	2	178	Inf	1.61746	Inf	0.0228732
Schitoviridae	Escherichia	1	21	15	141	22	16	178	0.44919	0.0101594	3.23083	0.722275
Schitoviridae	Glaesserella	8	14	0	156	22	8	178	Inf	16.3019	Inf	1.7108e-07
Schitoviridae	Moraxella	7	15	0	156	22	7	178	Inf	13.0093	Inf	1.62526e-06
Schitoviridae	Moraxella_A	6	16	0	156	22	6	178	Inf	10.0824	Inf	1.49756e-05
Steigviridae	Anaeroplasma	1	11	0	166	12	1	178	Inf	0.354701	Inf	0.0914928
Steigviridae	CAG-568	2	10	0	166	12	2	178	Inf	2.72582	Inf	0.012569
Steigviridae	Flavobacterium	1	11	0	166	12	1	178	Inf	0.354701	Inf	0.0914928
Steigviridae	Lachnospira	4	8	0	166	12	4	178	Inf	11.0759	Inf	6.97826e-05
Steigviridae	Prevotella	2	10	25	141	12	27	178	1.12724	0.113549	5.77207	1
Steigviridae	RF16	1	11	0	166	12	1	178	Inf	0.354701	Inf	0.0914928
Steigviridae	Ruminococcus_E	1	11	1	165	12	2	178	14.4009	0.175264	1170.77	0.148932
Straboviridae	Escherichia	4	1	12	161	5	16	178	50.5076	4.56306	2607.12	0.000865781
Straboviridae	Prevotella	1	4	26	147	5	27	178	1.41039	0.0276503	15.0094	0.596546
Suoliviridae	Prevotella	21	0	6	151	21	27	178	Inf	93.1512	Inf	1.62167e-20
Vequintavirinae	Escherichia	1	0	15	162	1	16	178	Inf	0.259615	Inf	0.119153
Winoviridae	Bergeyella	3	9	0	166	12	3	178	Inf	6.39891	Inf	0.00090459
Winoviridae	Bergeyella_A	4	8	0	166	12	4	178	Inf	11.0759	Inf	6.97826e-05
Winoviridae	JABCPE02	4	8	0	166	12	4	178	Inf	11.0759	Inf	6.97826e-05
Winoviridae	Riemerella	1	11	0	166	12	1	178	Inf	0.354701	Inf	0.0914928
Zobellviridae	Methanobrevibacter_A	1	1	0	176	2	1	178	Inf	2.2564	Inf	0.0228732
Zobellviridae	Oxalobacter	1	1	0	176	2	1	178	Inf	2.2564	Inf	0.0228732
